# Novel non-transposable-element regulation patterns of KZFP family reveal new drivers of its rapid evolution

**DOI:** 10.1101/2020.04.15.041848

**Authors:** Pan Shen, Qijian Zheng, Aishi Xu, Junhua Liu, Yushan Hou, Chao Gao, Chunyan Tian, Fuchu He, Dong Yang

## Abstract

One striking feature of the large KRAB-containing zinc finger protein (KZFP) family is its rapid expansion and divergence since its formation about 400 million years ago. However, the evolutionary characteristics of KRAB domains, C2H2 zinc fingers and the full protein of KZFPs have not been fully analyzed. As for the drivers of the rapid evolution, it’s partly due to their coevolution with transposable elements (TEs). But their diverse functions besides inhibiting TEs suggest other reasons exist. Here we address these two issues by the systematic analysis of the divergence time and diversification pattern of KZFPs at three aspects and the functional analysis of the potential target genes besides TEs. We found that old-zinc-finger-containing KZFPs tend to have varied and disordered KRAB domains, indicating there are two ways of the evolution of KZFPs, including the variation of KRAB domains and the diversification of zinc fingers. Among them, the divergence of zinc fingers mainly contributes to the rapid evolution of KZFPs. Thus, we mainly focused on the functional requirements of the evolution of zinc fingers. Different from the classical regulation pattern of this family, we found and experimentally confirmed that KZFPs tend to bind to non-TE regions and can positively regulate target genes. Although most young genes tend to be with a low expression level, young-zinc-finger-containing KZFPs tend to be highly expressed in early embryonic development or early mesoderm differentiation, indicating their particular evolutionarily novel functional roles in these two processes. We further validated a young KZFP, ZNF611, can bind to non-TE region of STK38 gene and positively regulates its expression in ESCs. The emergence of new sequence in STK38 promoter may drive the evolution of zinc fingers in ZNF611. Finally, we proposed a ‘two-way evolution model’ of KZFP family.
