## Supplementary table 3 for "Novel non-transposable-element regulation patterns of KZFP family reveal new drivers of its rapid evolution"

### Sheet: Sheet1
Supplementary table 3. The percentage of peaks not overlapping with TEs (%) of each KZFP in multiple different genomic regions (related to Figure 3).
Ensembl Gene ID	Associated gene name	Genome	Intergenic region	Gene	PCG	Non-PCG	Intron	Intron in PCG	Intron in non-PCG	Exon	Exon in PCG	Exon in non-PCG	5’ UTR	3’ UTR	PCG promoter
ENSG00000005801	ZNF195	87.3239	91.8367	68.6747	72.5	65.1163	100	61.5385	100	69.4444	100	51.7241	NA	100	66.6667
ENSG00000006194	ZNF263	88.0881	76.3324	91.1509	91.7398	90.4157	97.3534	81.4866	97.9858	82.7869	94.9084	80.4688	98.6425	95.1049	93.8678
ENSG00000018869	ZNF582	91.411	94.7368	45.4545	35.7143	66.6667	100	20	100	0	100	50	100	100	100
ENSG00000062370	ZNF112	71.7712	82.199	46.875	44.5455	50	75	40.3226	81.25	40.4255	70	44.4444	90.9091	75	72
ENSG00000075407	ZNF37A	76.1194	84.5878	33.9286	37.5	33.3333	90	21.7391	83.3333	29.4118	100	14.2857	100	50	81.8182
ENSG00000081386	ZNF510	70.197	78.9116	47.3214	41.8919	59.5238	89.2857	35.7143	85.7143	33.3333	93.75	42.3077	100	60	76.9231
ENSG00000081665	ZNF506	38.1703	30.1578	43.8589	44.4444	45.5128	83.7989	34.0096	86.8486	35.522	76.8212	33.2594	93.5897	76.6667	72.6166
ENSG00000083812	ZNF324	58.4416	69.2308	47.3684	48.3871	50	80	42.4242	80	42.3077	NA	50	50	NA	75
ENSG00000083814	ZNF671	74.9077	80.1105	67.5916	69.3108	65	91.844	58.1583	94.4444	60.7477	85.9155	52.5	98.0645	88.8889	80.7407
ENSG00000083817	ZNF416	54.6956	53.9301	55.3816	58.5132	49.2857	92	41.5512	94.9153	46.4883	86.0465	30.4348	98.6842	86.6667	87.037
ENSG00000083828	ZNF586	8.2829	10.4798	5	5.65276	4.18994	23.8095	4.71607	20	5.8663	27.2727	3.45821	100	14.2857	21.875
ENSG00000083844	ZNF264	60.7843	60	61.4035	68.2927	47.619	100	31.25	100	38.0952	100	21.4286	100	100	91.1765
ENSG00000085644	ZNF213	82.5034	84.3949	81.1189	81.2325	86.5546	95.3901	62.585	96.4758	62.3077	94.1176	75	98.0488	100	85.9206
ENSG00000088876	ZNF343	88.994	80.3571	91.7327	92.7056	91.5179	97.9398	77.7778	98.8889	78.5047	94.8529	80.7018	99.115	90.9091	97.2549
ENSG00000089335	ZNF302	27.9528	35.7143	12.7907	3.77358	27.027	66.6667	8.75	NA	3.77358	66.6667	19.3548	NA	NA	0
ENSG00000096654	ZNF184	71.4286	70	72.3077	70.5882	85	95	64.4444	92.8571	64.8649	100	75	90	100	78.9474
ENSG00000105136	ZNF419	58.1818	66.6667	37.5	35.7143	50	50	35.7143	50	33.3333	NA	50	100	NA	100
ENSG00000105497	ZNF175	95.4023	95.2381	100	100	100	100	100	NA	100	100	NA	NA	NA	100
ENSG00000105750	ZNF85	21.4286	23.8806	19.1781	18.1818	20	66.6667	12.5	100	14	25	18.75	100	100	50
ENSG00000106261	ZKSCAN1	41.4278	41.3793	41.4558	40.272	51.4507	80.5483	25.2858	83.5034	26.435	76.4957	31.0861	93.9153	56.4706	60.5174
ENSG00000117010	ZNF684	45.0867	39.1304	50.2703	52.2293	51.2195	75	43.7956	78.0488	47.4138	57.1429	46.6667	66.6667	75	69.2308
ENSG00000118620	ZNF430	22.2397	28.2486	14.6429	16.8224	7.89474	60.6061	8.50202	75	10	22.2222	5.97015	83.3333	55.5556	48.7805
ENSG00000121406	ZNF549	45.6954	40.2597	51.3514	52.459	61.1111	95.8333	32	95	31.7073	100	40	92.8571	100	79.4872
ENSG00000121417	ZNF211	52.7273	69.8113	36.8421	36.9565	35.7143	80	34.6154	75	33.3333	100	38.4615	100	100	50
ENSG00000122386	ZNF205	44.8087	52.907	37.6289	39.726	36.5079	73.3333	34.6369	85.7143	38.1295	62.5	31.4815	100	80	30.7692
ENSG00000124459	ZNF45	57.1429	72.093	25	13.3333	37.5	0	26.3158	NA	20	0	42.8571	NA	NA	NA
ENSG00000125846	ZNF133	29.5156	24.1026	33.2491	33.9877	33.8496	77.0492	27.6657	79.6791	29.0367	71.4286	26.9333	86.9565	72.0588	66.5049
ENSG00000125945	ZNF436	24.8941	31.7073	20.9068	20.3722	24.7899	56.0484	15.8006	61.1765	17.9788	46.988	16	72.2222	56.0976	32.7974
ENSG00000127081	ZNF484	39.1304	55.6338	24.2038	24.2857	21.4286	76.9231	13.7405	84.2105	15.7025	62.5	5	90.9091	75	82.7586
ENSG00000130544	ZNF557	86.2222	91.8239	72.7273	75.2381	68.5714	92.6829	63.7363	96.7742	66.2162	85.7143	57.1429	100	66.6667	89.0625
ENSG00000130684	ZNF337	33.279	27.0161	37.5342	40.4605	33.75	81.8182	27.7592	88.8889	30.8	66.6667	21.6667	100	60	83.8235
ENSG00000130803	ZNF317	21.9188	22.0412	21.8306	22.6172	20.7895	74	16.7689	76.3158	18.0464	68.4211	14.5401	82.7586	75.7576	59.589
ENSG00000130818	ZNF426	7.12315	9.71262	4.78846	3.70675	10.1828	56.2771	3.26473	54.1353	3.878	60.1942	5.31915	55.1724	29.7297	6.79245
ENSG00000130844	ZNF331	15.0087	11.1498	18.8811	18.6364	21.8391	44.898	14.346	71.4286	14.5833	13.6364	21.6667	85.7143	53.8462	41.1765
ENSG00000131127	ZNF141	47.751	38.6942	53.7654	54.9801	52.4055	89.8135	39.0228	92.7103	41.653	81.4815	35.8127	95.098	90.2655	84.0266
ENSG00000131845	ZNF304	23.0937	17.552	28.0412	31.7829	19.2	69.1667	14.7945	83.7209	18.9369	37.8378	7.14286	85.4545	58.3333	71.4286
ENSG00000131849	ZNF132	61.745	50	71.6049	79.1045	58.3333	97.2973	54.5455	96.5517	68.4211	92.8571	20	100	100	91.8367
ENSG00000136866	ZFP37	76.2765	59.7015	81.9795	83.9526	80.8874	93.3256	59.4272	94.4997	63.5057	91.5401	53.271	96.0177	90.9091	84.1722
ENSG00000136870	ZNF189	65.5778	68.9698	63.4263	64.3446	66.9291	93.5018	41.3695	94.5378	42.9268	88.4956	44.8	97.043	65.3846	87.0394
ENSG00000141040	ZNF287	32.8125	44.1379	24.8792	25.4098	20.2899	67.3077	19.6133	67.5	21.7791	66.6667	12.963	63.6364	68.4211	35.2941
ENSG00000141946	ZIM3	38.4072	31.0274	43.0967	44.3805	39.4886	81.25	38.6085	87.0567	40.2728	67.1498	34.4178	92.3077	83.1325	60.0977
ENSG00000142065	ZFP14	67.5472	67.5676	67.5325	67.8571	72	96.7742	50	100	51.7647	77.7778	61.5385	100	100	85
ENSG00000142528	ZNF473	86.7742	89.5197	79.0123	85.567	71.0145	95.9184	73.4513	91.6667	83.5616	100	58.1395	100	100	84
ENSG00000142556	ZNF614	75	85.8974	36.3636	41.1765	14.2857	100	12.5	100	16.6667	100	0	NA	100	100
ENSG00000144026	ZNF514	88.0682	91.2587	74.2424	75	73.3333	100	66.6667	100	71.875	100	57.8947	100	100	80
ENSG00000145908	ZNF300	56.7797	64.7887	44.6809	44.7368	50	100	41.8605	100	42.8571	100	45.4545	100	100	20
ENSG00000146587	RBAK	78.0876	73.75	80.117	84.1379	63.6364	91.1765	65.2174	95.6044	68.5185	66.6667	56.25	97.1429	100	85.6164
ENSG00000147117	ZNF157	30.8657	23.9234	38.5224	41.0774	33.3333	80	32.6861	93.75	35.743	52.1739	29.3333	85.7143	90.9091	68.1818
ENSG00000147118	ZNF182	30.2684	24.9175	33.4648	33.7587	35.6098	79.8077	25.8591	85.0622	26.7026	65.8228	25.641	92.7273	78.0488	59.0909
ENSG00000147124	ZNF41	56.4033	71.3004	33.3333	33.8843	40.5405	81.8182	27.8689	80	32.0755	87.5	31.0345	85.7143	50	63.6364
ENSG00000147789	ZNF7	64.2424	67.9012	60.7143	62.1622	53.8462	82.3529	46	85.7143	50	66.6667	20	100	50	78.3784
ENSG00000149050	ZNF214	68.1818	83.3333	50	62.5	50	100	16.6667	100	40	100	0	100	100	100
ENSG00000152433	ZNF547	62.1575	50.4149	70.4082	73.951	59.3548	95.5272	50.6702	97.1014	55.0676	88.4615	40.625	98.0198	90	93.3842
ENSG00000152443	ZNF776	59.4262	52.1277	64	67.1533	51.8519	93.1507	36.3636	98.4848	39.4366	66.6667	35.7143	98.2456	NA	90.7216
ENSG00000154957	ZNF18	88.8325	97.1698	79.1209	74.6667	90	100	72.4638	100	68.3333	100	84.6154	100	NA	85.7143
ENSG00000155592	ZKSCAN2	75.7801	64.0244	79.5678	78.8372	85.1852	92.9104	69.7095	95.8549	70.8861	87.9121	83.3333	97.0149	83.3333	83.4951
ENSG00000157429	ZNF19	78.7781	85.7513	67.3729	68.7151	69.0141	91.6667	61.1702	88.5714	63.8889	100	60	92.5926	60	78.8732
ENSG00000159885	ZNF222	61.2205	54.8387	67.3077	68.7204	68.8525	92.5	56.6667	93.75	58.5034	89.4737	55.2632	97.2222	90	86.4078
ENSG00000159905	ZNF221	92.0962	93.5484	83.7209	100	74.0741	100	75	100	100	100	56.25	100	100	100
ENSG00000159917	ZNF235	93.9394	100	66.6667	60	100	100	60	100	50	NA	100	NA	NA	NA
ENSG00000160908	ZNF394	99.0228	99.6241	95.122	96	96	100	84.6154	100	94.4444	100	75	100	100	100
ENSG00000160961	ZNF333	72.4951	75.4941	69.5312	73.7089	55.8824	85.1485	59.3548	91.1392	64.1791	68.9655	43.2432	92.8571	76.9231	89.5833
ENSG00000161298	ZNF382	7.7354	6.95559	8.51064	9.72603	6.80934	70.8333	6.25	77.5862	7.34665	55	4.29448	92.8571	60	52.8571
ENSG00000161551	ZNF577	80.9045	87.1698	68.4211	68.932	68.8889	93.3333	52.0548	95.8333	49.0909	91.3043	57.1429	100	NA	80.303
ENSG00000162714	ZNF496	56.5321	63.1769	43.75	42.3423	45.2381	100	41.3043	100	40.1869	100	42.5	NA	100	66.6667
ENSG00000164048	ZNF589	48.1707	37.8378	55.3571	58.5132	53.4591	87.5862	38.3148	92.381	43.738	80.6452	28.6667	97.0213	83.7838	76.2755
ENSG00000164256	PRDM9	37.5402	32.4603	41.5004	42.1156	41.4485	82.4934	35.4229	86.8161	36.6025	72.6636	35	92.3077	80.5556	63.9151
ENSG00000164631	ZNF12	40.0602	28.8732	48.4211	53.4161	35	85.9155	29.4118	91.5254	35.2941	66.6667	9.09091	97.8723	25	82.9545
ENSG00000166261	ZNF202	96.5132	89.5349	97.3315	97.7718	96.1175	98.8471	96.9457	99.1696	97.7053	97.2477	94.3038	99.3883	97.6471	97.6703
ENSG00000166526	ZNF3	80.2326	90.4762	52.1739	52.381	50	66.6667	47.0588	60	50	100	0	100	NA	50
ENSG00000167384	ZNF180	67.7108	60	71.8519	70.7424	84.7222	97.8571	44.6154	97.2973	46.6102	97.561	60	100	70	92.4731
ENSG00000167528	ZNF641	78.3333	90	66.6667	68.1818	72.7273	90	55	100	53.3333	75	66.6667	100	NA	91.6667
ENSG00000167554	ZNF610	76.388	58.7432	82.1081	83.8741	79.9065	97.5578	49.2877	98.8669	51.7685	90.678	47.541	99.5008	90.4762	95.9835
ENSG00000167555	ZNF528	41.0294	32.2388	49.5652	51.2915	50	88.6076	38.7218	92.1875	39.6135	80.9524	41.8919	93.9394	90.9091	79.7619
ENSG00000167562	ZNF701	67.907	72.1154	63.964	61.3333	69.0476	88.4615	56.4706	92.3077	56.4516	85.7143	60.7143	87.5	75	88.4615
ENSG00000167637	ZNF283	56.9581	46.6667	63.9202	65.9552	61.4679	92.4152	43.2515	96.6057	46.2094	80.6897	40.8805	98.6159	81.5789	92.1818
ENSG00000167785	ZNF558	35.3312	32.3144	37.037	32.1918	49.2424	81.9149	25.0804	82.5	26.9841	81.8182	27.2727	93.75	90.9091	63.4921
ENSG00000168661	ZNF30	74.2574	72.4138	76.7442	40	88.2353	87.5	70.3704	100	33.3333	86.6667	89.4737	100	NA	50
ENSG00000169131	ZNF354A	27.6074	38.6503	16.5644	15.8273	22.5806	85.7143	14.7436	100	14.9254	50	20.6897	NA	100	60
ENSG00000169951	ZNF764	91.8919	90.9091	93.3333	100	50	87.5	100	100	100	50	NA	100	NA	100
ENSG00000169955	ZNF747	87.715	91.0891	77.8846	87.0968	68.75	96	73.4177	100	86.2745	93.75	56.25	100	100	88.2353
ENSG00000170100	ZNF778	36.6076	29.2419	42.5388	45.4441	37.9747	85.2201	23.8095	90.6367	26.5	64.7059	21.5686	95.2632	64.5161	83.7975
ENSG00000170260	ZNF212	66.6667	75.8065	46.4286	87.5	33.3333	100	37.5	100	75	100	30	100	100	100
ENSG00000170265	ZNF282	89.25	78.9954	92.1255	92.7171	90.0312	97.0335	84.7195	98.2049	85.0312	91.5789	86.747	98.8387	92	95.5224
ENSG00000170954	ZNF415	96.0265	97.3333	89.7436	92.3077	87.5	97.8261	78.125	96.9697	87.5	100	62.5	96.1538	100	98.0392
ENSG00000171291	ZNF439	75	78.0488	66.6667	66.6667	70	100	54.5455	100	33.3333	100	62.5	100	NA	100
ENSG00000171295	ZNF440	42.7459	42.5113	42.9521	44.8613	36.7568	76.699	38.0586	83.0986	40.9594	66.6667	29.4521	89.4737	75	64.1221
ENSG00000171466	ZNF562	9.13242	12.6126	5.55556	5	6.45161	25	4	33.3333	5.19481	20	3.84615	0	50	0
ENSG00000171469	ZNF561	56.9853	57.1429	56.8493	60.1942	53.7037	87.037	39.1304	88.8889	46.2687	85.7143	33.3333	92.3077	100	84.3373
ENSG00000171574	ZNF584	25.5102	36.1345	9.09091	10.7143	4.34783	100	5.40541	100	5.66038	NA	4.34783	100	100	16.6667
ENSG00000171606	ZNF274	71.3768	81.8182	63.2258	62.5	66.6667	97.5	28	97.0588	29.4118	100	23.0769	100	95.4545	61.1111
ENSG00000171649	ZIK1	45.2229	52.381	40.4255	45	21.7391	63.6364	33.3333	76.4706	39.6825	20	23.5294	83.3333	50	83.3333
ENSG00000171817	ZNF540	82.4561	85.1852	80	80.7692	85.7143	100	64.7059	100	64.2857	100	80	100	100	100
ENSG00000171827	ZNF570	45.7143	64.2857	33.3333	31.5789	50	33.3333	33.3333	33.3333	31.4286	NA	50	NA	0	66.6667
ENSG00000172006	ZNF554	59.254	58.4236	59.7154	60.1508	63.1436	89.3246	51.0965	90.9326	52.0332	86.2385	52.0661	95.4338	80.6452	80.1835
ENSG00000172748	ZNF596	90.566	94.1176	82.0513	88.2353	77.5	94.5946	73.1707	95	90.3226	94.7368	55.5556	100	NA	93.3333
ENSG00000172888	ZNF621	54.5455	53.3333	55.3191	55	44.4444	76.9231	52.9412	76.9231	51.8519	NA	44.4444	100	33.3333	76.1905
ENSG00000173041	ZNF680	24.8038	17.7033	31.0654	33.1589	25.0545	74.5875	23.7288	85.5769	26.4951	53.4653	16.6189	89.0909	78.5714	57.6763
ENSG00000173258	ZNF483	64.7799	61.157	67.0051	67.7019	67.9245	92.7536	54.6875	96.3636	56.6038	83.3333	57.5758	97.3684	88.8889	92.3077
ENSG00000173480	ZNF417	45.7903	39.521	51.895	53.7255	47.2727	82.3529	39.834	86.8421	42.4581	73.3333	36.7089	100	55	77.9221
ENSG00000173875	ZNF791	73.913	84.0426	28.5714	18.75	66.6667	75	17.6471	100	13.3333	66.6667	66.6667	NA	NA	100
ENSG00000175322	ZNF519	67.3809	43.192	75.5608	77.2805	74.0145	97.2032	42.1122	98.2137	44.2771	92.3588	43.2489	99.1288	87.7049	92.1663
ENSG00000175395	ZNF25	78.5714	72.7273	80.6452	90	71.4286	100	50	100	66.6667	100	40	100	100	92.8571
ENSG00000175691	ZNF77	54.8718	52.5	56.5217	59.7826	50	92.8571	49.4253	90.4762	53.5211	100	36.8421	100	0	70.3704
ENSG00000175787	ZNF169	64.751	64.4068	65.035	64.3478	70.2703	93.2203	57.7093	94.1176	55.8659	90	65	100	80	85
ENSG00000176024	ZNF613	64.7799	69.8413	61.4583	64.2857	53.3333	90.4762	53.3333	94.1176	56.7164	75	45.4545	100	80	78.9474
ENSG00000176222	ZNF404	89.375	92.963	70	71.4286	68.9655	100	60.5263	100	70	100	50	100	NA	80
ENSG00000176293	ZNF135	11.065	11.0638	11.0656	10.7728	14.6067	44.0678	6.99301	46.8085	7.89474	38.4615	9.72222	55	50	19.697
ENSG00000177842	ZNF620	82.8571	90.625	0	0	NA	NA	0	NA	0	NA	NA	NA	NA	0
ENSG00000177873	ZNF619	82.716	84.6154	79.3103	84	71.4286	100	57.1429	100	63.6364	100	33.3333	100	NA	100
ENSG00000177932	ZNF354C	91.6031	94.0092	80	87.5	71.4286	100	74.2857	100	86.3636	100	53.8462	100	100	100
ENSG00000178150	ZNF114	97.1429	97.4684	96.7213	98.2143	90	98.2456	75	98.1132	100	100	50	97.1429	100	98
ENSG00000178187	ZNF454	44.8276	45.8333	44.1176	43.8202	55	89.2857	29.7297	92.3077	26.9841	75	46.6667	100	100	78.2609
ENSG00000178229	ZNF543	83.1919	83.6842	82.9574	82.0588	89.4231	96.9298	66.6667	96.7742	67.5325	98.3051	72.2222	97.9021	93.3333	91.1392
ENSG00000178338	ZNF354B	83.3333	86.9565	0	NA	0	NA	0	NA	NA	NA	0	NA	NA	NA
ENSG00000178386	ZNF223	84.9003	89.8026	53.1915	39.2857	75	100	38.8889	100	34.6154	100	54.5455	NA	100	100
ENSG00000178935	ZNF552	91.6667	95	75	66.6667	100	100	33.3333	100	0	100	100	100	NA	100
ENSG00000179909	ZNF154	32.1429	45.9459	14.1176	14.2857	16.6667	62.5	9.09091	62.5	8.06452	NA	12.5	NA	60	0
ENSG00000180257	ZNF816	35.1111	32.2034	38.3178	43.75	27.7778	66.6667	32.5581	81.25	39.0625	20	26.6667	100	75	84.2105
ENSG00000180479	ZNF571	78.7611	66.0714	82.9412	84.1379	82.9268	98.1818	55	98.9011	59.2593	96.1538	50	100	100	90.625
ENSG00000180855	ZNF443	21.7391	26.9231	17.4603	0	31.4286	29.0323	6.25	0	23.3333	34.6154	22.2222	0	0	0
ENSG00000180884	ZNF792	76.2887	83.0671	48	54.5455	38.4615	88.8889	42.4242	87.5	48.9362	100	33.3333	100	100	70.5882
ENSG00000181007	ZFP82	93.5135	96.7647	56.6667	58.3333	75	77.7778	47.619	33.3333	61.9048	100	50	100	0	66.6667
ENSG00000181135	ZNF707	23.6462	16.9811	30.5897	33.0658	27.9167	73.6	23.8026	81.5217	27.1186	56.0976	19.7917	81.3953	68.1818	71.519
ENSG00000181666	HKR1	48.5876	50	47.4227	44.7368	55.5556	96.2963	28.5714	100	30	91.6667	26.6667	100	100	74.0741
ENSG00000181896	ZNF101	44.294	37.9781	47.7545	47.2603	54.918	77.6119	41.573	81.7308	41.4583	65.625	50.5747	88.8889	72.2222	60.7477
ENSG00000182111	ZNF716	53.9024	55.0725	53.3088	52.9167	66.6667	82.3529	47.0588	85.7143	48.2927	77.7778	59.375	85.7143	92.3077	72.7273
ENSG00000182141	ZNF708	60.9108	50.6912	68.0645	69.3548	66.6667	99.2	47.5676	100	49.3243	96.5517	46.5116	100	100	89.0625
ENSG00000182983	ZNF662	70.1422	73.2558	68	70.9091	68	94.1176	51.3514	95.5556	55.3846	90.9091	46.1538	100	80	86.3014
ENSG00000182986	ZNF320	54.864	46.5257	60.423	64.3836	47.6378	88.8889	52.0918	94.0217	57.9968	77.9221	32.5301	93.8272	87.0968	86.4583
ENSG00000183647	ZNF530	79.4521	84.7934	67.5277	66.8246	70.2703	95.2381	56.6845	97.1831	55	86.6667	64.2857	97.619	100	90.3846
ENSG00000183850	ZNF730	44.2464	36.9231	49.5798	45.3846	61.3445	87.963	34.1365	93.5484	32.3232	82.3529	46.9697	100	66.6667	73.913
ENSG00000184517	ZFP1	88.8889	96.7742	40	25	100	NA	40	NA	25	NA	100	NA	NA	100
ENSG00000184635	ZNF93	21.5269	16.5058	25.349	26.5158	23.2143	89.899	14.6174	93.6709	15.7339	78.7234	13.7324	96.0784	94.7368	85.1852
ENSG00000184939	ZFP90	50	64.7668	19.3548	19.2308	13.6364	85.7143	13.9535	80	15.0685	100	5	100	NA	64.2857
ENSG00000185177	ZNF479	50.0712	41.4346	55.3978	56.3456	55.6761	90.0852	43.2674	93.0793	45.0812	82.3907	42.7219	96.9892	86.1446	82.416
ENSG00000185219	ZNF445	71.7031	74.3468	70.1657	70.2609	71.875	90.1274	57.3171	92.1162	58.3832	85.5556	59.375	96.4286	90.4762	79.8122
ENSG00000185252	ZNF74	48.9362	69.4915	14.2857	12.9032	42.8571	75	6.45161	66.6667	7.14286	100	20	0	100	50
ENSG00000185947	ZNF267	17.8371	11.6505	22.5806	23.8245	22.1154	73.0769	10.4615	78.6885	11.6279	68	8.86076	94.7368	50	80.4348
ENSG00000186017	ZNF566	57.2165	50.7937	60.3053	63.7255	57.1429	92.9577	21.6667	95.082	17.0732	83.3333	35	98.0392	100	89.6104
ENSG00000186020	ZNF529	86.3309	94.8498	42.2222	43.2432	40	70	34.2857	85.7143	33.3333	50	33.3333	100	NA	72.7273
ENSG00000186026	ZNF284	3.09156	3.00081	3.14406	3.16864	2.73973	25.5639	1.75175	28.4314	2.10227	14.2857	1.5528	42.1053	15.7895	5.80271
ENSG00000186230	ZNF749	70.7602	78.3019	58.4615	62.7907	46.1538	94.1176	47.9167	92.3077	53.3333	100	36.3636	100	100	84.2105
ENSG00000186272	ZNF17	23.8994	22.5806	25.1534	27.4704	20.5556	77.3333	18.5442	85.4545	20.6208	55	14.2857	95.8333	76.4706	71.6049
ENSG00000186300	ZNF555	75.1534	85.5967	44.5783	43.9024	48.9796	83.7838	34.1085	100	32	57.1429	44.1176	100	100	79.0698
ENSG00000186376	ZNF75D	51.5504	38.2479	59.1241	59.1241	63.1841	89.5062	41.9679	90.5325	43.4531	86.875	45.1456	91.6667	85.5422	74.8148
ENSG00000186448	ZNF197	48.0263	39.6552	53.1915	53.0488	60.5263	89.7959	41.7266	90.2439	43.0894	92.8571	41.6667	96.4286	60	82.0513
ENSG00000187801	ZFP69B	47.7941	39.8332	52.9214	54.2457	51.6667	88.9197	42.2872	90.1408	44.2411	86.9565	40.3101	95.092	81.8182	80.3383
ENSG00000187815	ZFP69	27.439	25.4545	28.7755	29.3556	28.7234	88.0597	19.6217	91.2281	20.442	75	20	100	91.6667	60.3774
ENSG00000188033	ZNF490	13.1977	11.4536	14.9393	16.4594	12.0935	73.7557	11.2952	80.5195	13.2558	62.1622	7.44444	87.5	71.6981	63.125
ENSG00000188171	ZNF626	45.3416	50.5495	38.5714	40	31.5789	100	29.5082	100	31.25	100	23.5294	100	100	81.8182
ENSG00000188227	ZNF793	44.7702	38.565	48.9684	48.8839	52.2353	89.2308	38.1558	91.2892	39.8297	84.2975	38.0623	95.2381	92.5926	76.9231
ENSG00000188283	ZNF383	58.6873	52.4752	62.6582	62.5984	66.2921	94.964	37.8531	98.2609	34.5324	83.3333	51.0204	100	100	93.4132
ENSG00000188295	ZNF669	29.1209	21.8391	35.7895	35.8209	32.3529	75	23.9437	73.3333	26.9231	80	13.6364	100	60	68.75
ENSG00000188785	ZNF548	65.5172	66.1765	64.9351	68.8525	58.3333	86.8421	43.5897	96.5517	46.875	63.6364	45.4545	100	50	86.5385
ENSG00000188868	ZNF563	62.3274	64.4796	60.6643	61.1111	60.6557	91.2821	46.1538	92.3567	48.0243	88.6364	42.4658	97.2603	89.6552	77.7174
ENSG00000189042	ZNF567	19.2469	25.1445	13.7466	13.6808	12.9412	54.1667	10.951	53.8462	12.2449	54.5455	5.47945	75	66.6667	36.3636
ENSG00000189144	ZNF573	53.7771	54.3706	53.3333	53.6585	54.6392	87.574	44.7987	88.7931	46.8938	86.8852	40.625	96.2963	75	79.1139
ENSG00000189164	ZNF527	81.4815	86.3636	78.125	80	83.3333	100	61.1111	100	66.6667	100	75	100	NA	90
ENSG00000189180	ZNF33A	33.908	35.2273	32.5581	32.8671	40.4255	83.3333	22.0588	88	27.1186	76.9231	24.2424	91.6667	75	63.8889
ENSG00000189190	ZNF600	64.9533	47.7793	70.6662	71.987	70.6422	90.5747	54.471	92.6558	56.25	85.3805	54.3062	95.0083	84.8361	79.7075
ENSG00000189298	ZKSCAN3	93.1973	96.3964	83.3333	83.871	83.3333	100	84.6154	100	82.6087	100	100	100	100	84.2105
ENSG00000196150	ZNF250	89.6	96.7593	44.1176	34.6154	72.7273	100	25	100	29.1667	100	33.3333	100	NA	66.6667
ENSG00000196172	ZNF681	51.1182	46.2585	55.4217	58.0153	47.9167	98.0769	35.9649	100	39.5604	92.8571	22.5806	100	100	84.8485
ENSG00000196214	ZNF766	33.0097	27.7335	36.8146	38.6916	33.5802	68.3258	33.1759	73.8562	35.8815	56	27.044	83.3333	69.8413	55.4386
ENSG00000196268	ZNF493	90.4918	93.3594	75.5102	81.8182	71.4286	100	70	NA	81.8182	100	57.8947	NA	NA	100
ENSG00000196357	ZNF565	20.4482	13.1148	28.1609	33.4572	15.3061	67.7083	13.8889	83.3333	18.7192	36.3636	4.6875	95.7447	30	73.8095
ENSG00000196378	ZNF34	99.3631	99.6644	93.75	100	87.5	100	90	100	100	100	66.6667	100	NA	100
ENSG00000196387	ZNF140	40	47.7401	31.7221	31.4685	40.9091	80.303	20	86.7925	19.7425	60	31.9149	96.2963	57.1429	72.0588
ENSG00000196417	ZNF765	19.0586	13.302	24.5693	27.3612	19.8966	89.2308	13.9474	93.75	16.0323	79.2453	9.5092	97.2222	83.3333	84.1216
ENSG00000196418	ZNF124	25.5046	25.3205	25.7511	25.2941	26.506	69.5652	21.4286	78.5714	21.7949	61.5385	21.4286	100	50	60.4651
ENSG00000196453	ZNF777	77.2853	79.3296	75.2747	79.8701	67.3469	96.8085	53.4091	98.8095	60	90	44	100	100	95
ENSG00000196458	ZNF605	32.9926	31.9249	33.6923	31.0212	44.5122	84.9558	23.4637	90.1408	22.5446	77.2727	31.9328	95.7447	57.1429	78.6765
ENSG00000196466	ZNF799	23.0366	22.439	23.7288	24	18.75	77.7778	18.239	90.9091	21.0526	57.1429	15.7895	100	66.6667	63.1579
ENSG00000196597	ZNF782	48.3333	58.3333	41.6667	40.625	50	100	12.5	100	13.6364	100	0	100	NA	100
ENSG00000196605	ZNF846	74.5614	78.2609	68.8889	60.8696	76	95.2381	45.8333	85.7143	50	100	45.4545	100	0	87.5
ENSG00000196646	ZNF136	4.22953	4.3911	4.09182	4.07125	4.8583	43.8596	3.23575	46.875	3.96104	40	3.21888	62.5	33.3333	25.4237
ENSG00000196652	ZKSCAN5	75.9134	63.6861	79.9281	80.0537	82.7586	94.1913	66.6245	95.1823	66.7129	91.411	70.5882	97.4545	80.303	87.5681
ENSG00000196693	ZNF33B	42.2222	34.0426	51.1628	52.7778	44.4444	85.7143	47.2222	83.3333	46.6667	100	42.8571	100	100	62.5
ENSG00000196705	ZNF431	68.1034	64	71.2121	74.1379	62.5	85.2941	56.25	90	60.7143	66.6667	55.5556	95.6522	50	84.0909
ENSG00000196724	ZNF418	37.2611	46.5969	22.7642	25	19.3548	72.7273	17.8571	87.5	20.6522	33.3333	17.8571	100	66.6667	42.1053
ENSG00000196867	ZFP28	32.5967	44.1253	19.6481	18.75	26.0274	80.6452	14.1935	84.2105	14.8699	76.9231	15.2542	100	80	38.4615
ENSG00000196967	ZNF585A	46.5257	42.4719	48.5779	50.068	46.2766	83.3333	41.4226	90.0826	43.1596	67.3913	38.8489	92.0635	77.7778	77.5785
ENSG00000197008	ZNF138	89.5765	91.8605	77.551	78.9474	76.6667	85.7143	74.2857	66.6667	81.25	90.9091	68.4211	100	100	75
ENSG00000197013	ZNF429	54.1946	64.9257	38.3244	36.2556	48.3444	84.345	28.3942	90.3226	26.9265	74.3363	38.1098	92.9293	84.6154	66.4773
ENSG00000197020	ZNF100	42.2709	37.3041	46.1165	49.5751	41.9355	90	15.7025	94.6309	18.1373	70.9677	16.6667	97.3913	60	91.2791
ENSG00000197024	ZNF398	94.6237	95.4545	93.8776	97.5	85.1852	96.6667	89.4737	100	92.8571	81.8182	84.6154	100	100	100
ENSG00000197044	ZNF441	18.7559	10.3791	23.2637	23.8029	25.4851	77.9628	6.81304	81.8287	7.7119	68.018	8.57143	91.5902	35.2273	50.0544
ENSG00000197124	ZNF682	32.963	29.6943	37.2159	41.7266	35.2381	86.4583	21.4844	90.5405	26.4706	74.0741	21.9178	95.5556	83.3333	70
ENSG00000197134	ZNF257	55.6982	46.1782	60.0029	60.3846	62.7653	90.7348	44.2605	93.5563	45.6549	82.658	45.3571	97.0724	82.7586	82.9767
ENSG00000197162	ZNF785	95.2381	100	90.9091	87.5	100	100	80	100	66.6667	100	100	100	NA	100
ENSG00000197362	ZNF786	63.4218	54.529	67.7165	69.2946	65.493	93.2358	46.1409	95.5654	47.7583	85.9259	44.6154	98.5714	72.973	90.3522
ENSG00000197372	ZNF675	13.6283	6.97168	21.4929	24.6046	16.1885	81.9588	13.1618	87.7551	15.8426	67.3077	10.3926	96.2963	59.2593	79.0984
ENSG00000197385	ZNF860	86.5672	93.1034	81.5789	84.3137	76.6667	91.6667	72.5	92	76.9231	91.6667	66.6667	100	NA	88
ENSG00000197472	ZNF695	68.1044	56.7901	74.6858	75.2979	76.0563	92.1776	64.8986	93.6986	66.3082	89.4366	64.8438	94.863	89.2857	81.0041
ENSG00000197566	ZNF624	85.0515	92.4731	66.055	64.7059	72.9167	89.7436	58.5714	94.1176	60.7843	88.4615	57.1429	100	100	74.1935
ENSG00000197619	ZNF615	62.1212	76.9231	7.14286	8.33333	0	100	0	100	0	NA	0	NA	100	0
ENSG00000197647	ZNF433	27.3006	20.3448	32.8729	37.0242	22.5806	73.913	27.5316	83.7838	31.3492	45.4545	16.4557	66.6667	94.4444	64.4444
ENSG00000197714	ZNF460	8.52804	6.55462	9.57923	9.33063	13.5747	36.9099	3.50679	39.4118	5.26961	32.3944	7.0922	52.9412	0	11.8545
ENSG00000197779	ZNF81	11.5269	17.029	7.65306	8.48485	5	82.3529	4.8	78.5714	5.6962	100	0	100	50	35.1351
ENSG00000197782	ZNF780A	47.6978	37.4622	54.2636	56.6745	47.7477	86.1789	44.7837	90.7216	47.5758	72.4138	38.75	92	91.3043	74.8031
ENSG00000197841	ZNF181	50.9434	66.6667	17.6471	20	25	50	13.3333	100	11.1111	0	16.6667	NA	100	66.6667
ENSG00000197857	ZNF44	57.725	40.133	68.6382	70.598	67.5676	92.4471	49.4949	94.4649	52.8701	86.5854	48.3516	96.4286	76.1905	89.2388
ENSG00000197863	ZNF790	68.2927	76	56.25	61.5385	33.3333	33.3333	61.5385	50	63.6364	0	50	50	NA	57.1429
ENSG00000197933	ZNF823	40.1408	38.7731	41.6775	42.8816	40.625	74.4444	37.5552	82.6446	38.9474	59.6774	36.4362	88.0952	76.3158	63.3484
ENSG00000197935	ZNF311	95.6522	97.2222	93.9394	100	88.8889	100	75	100	100	100	60	100	NA	100
ENSG00000198028	ZNF560	87.5556	90.4494	76.5957	80.3922	73.913	97.2973	70.1754	94.4444	81.8182	100	56	100	100	66.6667
ENSG00000198039	ZNF273	58.3104	40.6647	67.8666	69.8452	61.7788	91.851	49.1262	96.3483	52.0487	75.2747	44.2786	97.9633	89.7059	90.2791
ENSG00000198040	ZNF84	5.85079	3.48576	7.88035	8.5405	6.51341	68.3871	4.77319	78.2609	5.63262	48.9796	3.68349	93.75	28.5714	55.9524
ENSG00000198046	ZNF667	72.3077	88.0952	43.4783	38.8889	60	80	38.8889	75	35.7143	100	50	NA	100	33.3333
ENSG00000198093	ZNF649	5.33489	4.57413	6.07692	4.17101	11.0565	51.1628	2.88303	51.4286	2.5974	52.8302	4.54545	73.6842	40	48.3333
ENSG00000198105	ZNF248	6.20195	7.14718	5.50866	5.30831	6.66667	41.3333	4.41176	52.0833	4.56797	25	5.20607	62.5	42.3077	30.1075
ENSG00000198131	ZNF544	83.6394	87.9913	69.5035	68.4211	72	89.1892	64.4231	90	66.6667	88.8889	62.5	100	80	66.6667
ENSG00000198185	ZNF334	28.8731	22.5007	33.266	33.7044	33.72	79.6237	25.4853	83.5203	26.6406	69.6252	25.3137	88.0478	77.1429	51.5038
ENSG00000198298	ZNF485	48.089	54.4992	40.6618	42.7524	36.9912	83.8129	35.166	89.3939	38.0952	70.9302	30.1486	95.6522	85.9375	63.3229
ENSG00000198315	ZKSCAN8	35.3147	35.4251	35.2308	34.7328	43.6464	78.9855	18.4492	81.6832	23.6025	75.2688	15.6627	89.9225	67.7419	48.913
ENSG00000198342	ZNF442	57.7465	71.6981	16.6667	30	0	100	12.5	100	33.3333	100	0	NA	NA	NA
ENSG00000198393	ZNF26	22.9519	20.2381	24.7469	25.4054	22.7027	73.1183	20.3518	77.6119	21.5453	57.1429	19.2308	87.5	61.9048	45.6522
ENSG00000198429	ZNF69	31.4815	43.75	13.6364	18.75	22.2222	25	11.1111	0	28.5714	50	14.2857	NA	0	NA
ENSG00000198464	ZNF480	18.4539	15.2655	22.5714	25.0951	16.2162	73.1707	15.8576	82.7586	19.2308	57.1429	10.3093	93.75	33.3333	69.2308
ENSG00000198466	ZNF587	39.8625	36.8794	42.6667	45.9016	28.5714	87.8049	26.6055	90.9091	31.4607	75	11.5385	100	60	74.4681
ENSG00000198482	ZNF808	18.9879	16.0035	22.1913	25.4568	15.4079	66.1972	19.1849	78.7234	22.739	48.1481	11.9601	93.75	78.5714	55.9633
ENSG00000198538	ZNF28	57.3052	49.3085	62.0975	63.2685	58.9677	90.6832	51.0364	94.1253	52.4945	80.7229	47.4747	97.2477	88.9503	84.261
ENSG00000198551	ZNF627	6.67614	12.5	2.83019	3.26975	1.40845	35.7143	1.70732	55.5556	2.51397	16.6667	0	100	33.3333	38.4615
ENSG00000198556	ZNF789	44.7059	43.9394	45.1923	46.5517	37.7778	77.5	38.0952	87.0968	39.1608	40	34.375	85.7143	85.7143	56.7568
ENSG00000198633	ZNF534	61.226	47.9714	68.0213	69.9041	65.2416	93.7637	55.0361	95.6584	57.3863	87.6529	50.1562	97.7749	87.8652	88.3092
ENSG00000203326	ZNF525	5.50239	7.21154	3.80952	4.375	3.38983	16.6667	3.43137	25	4.48718	0	3.50877	100	0	16.6667
ENSG00000204524	ZNF805	78.6008	86.9347	40.9091	45.7143	50	100	31.5789	100	34.4828	NA	46.1538	100	NA	76
ENSG00000204604	ZNF468	71.3087	55.819	78.3138	80.0345	77.336	97.2399	63.4234	98.01	65.5246	94.9495	62.5984	99.1597	94.2857	94.6678
ENSG00000204611	ZNF616	43.2343	33.2031	50.5714	53.0201	44.4444	89.4737	40.5109	96.4912	43.9834	76.9231	25	100	90.9091	84.0909
ENSG00000204644	ZFP57	66.2759	56.1381	70.7372	69.8584	76.2019	94.4255	51.8931	95.2381	52.6582	92.1659	58.046	95.122	92.8934	83.4842
ENSG00000204920	ZNF155	88.9503	91.5493	79.4872	84.0909	75	100	77.4194	100	87.1795	100	64	100	100	70
ENSG00000204946	ZNF783	97.6149	93.8462	98.0971	98.5985	95.8175	98.8086	95.5801	99.1235	98.2558	97.2376	87.8049	99.2495	100	98.4952
ENSG00000204947	ZNF425	57.2657	49.1613	61.6457	63.6587	56.0127	87.8481	52.743	91.25	55.5061	77.0833	44.0594	95.8333	85.7143	83.3013
ENSG00000205903	ZNF316	18.9864	17.4772	19.8644	19.7291	22.0727	64.5122	10.8045	69.5385	11.9336	51.9231	12.5	88.4984	41.4474	42.0408
ENSG00000213020	ZNF611	19.6721	11.1849	25.3323	27.2806	22.8669	73.4899	12.0265	84.188	14.2857	46.8354	9.95025	94.5783	43.4783	72.1127
ENSG00000213096	ZNF254	14.4828	16.7939	10.9827	13.8211	5.35714	57.1429	6.91824	75	11.3043	33.3333	2	80	100	55
ENSG00000213988	ZNF90	28.692	25.7812	32.1101	13.4615	43.75	78.125	15.5844	88.8889	6.97674	75	28.2051	66.6667	100	33.3333
ENSG00000214029	ZNF891	67.6471	65	68.75	75	57.1429	86.6667	50	88.8889	53.8462	80	50	90	66.6667	80
ENSG00000215372	ZNF705G	96.5517	100	50	100	0	NA	50	NA	100	NA	0	NA	NA	NA
ENSG00000221923	ZNF880	59.7561	69.3878	45.4545	48.2759	16.6667	100	35.7143	100	37.5	NA	16.6667	100	NA	87.5
ENSG00000234284	ZNF879	21.9231	22.3744	21.5947	22.1344	25	73.0769	17.0909	83.3333	18.7234	50	21.1538	100	90	41.6667
ENSG00000234284	ZNF736	31.3405	26.0604	36.9816	37.9959	35.7775	74.8804	30.4209	86.6142	33.0607	59.2179	27.7592	93.8462	77.5862	72.4747
ENSG00000237440	ZNF737	64	70	40	33.3333	66.6667	NA	40	NA	33.3333	NA	66.6667	NA	NA	NA
ENSG00000245680	ZNF585B	14.4492	14.7213	14.1049	15.6457	10.9827	75.1825	9.13272	80.2083	11.0612	66.6667	5.56745	92.1053	59.2593	57.931
ENSG00000249471	ZNF324B	84.2105	87.5	66.6667	66.6667	NA	NA	66.6667	NA	66.6667	NA	NA	NA	NA	NA
ENSG00000249709	ZNF564	9.6	11.6667	7.69231	9.61538	0	47.0588	1.76991	72.7273	3.22581	0	0	100	0	45.8333
ENSG00000251192	ZNF674	71.0136	62.173	74.9331	76.3598	75	95.0943	58.5448	96.1009	61.5385	92.8571	56.0345	97.1519	89.1304	88.6364
ENSG00000251369	ZNF550	60.5263	72.4138	22.2222	16.6667	57.1429	100	15.1515	100	10.7143	100	50	100	100	100
ENSG00000256087	ZNF432	39.7163	41.25	37.7049	38	36.3636	87.5	20	100	16.2162	33.3333	37.5	100	NA	82.6087
ENSG00000256223	ZNF10	10.4693	13.1661	8.78906	8.92019	10.9091	59.4595	5.26316	62.5	6.21891	53.8462	4.16667	100	37.5	41.3043
ENSG00000256229	ZNF486	71.1538	81.5789	42.8571	45.4545	50	100	33.3333	100	33.3333	NA	50	100	NA	83.3333
ENSG00000256294	ZNF225	59.7403	71.2575	29.6875	26	42.8571	50	28.3333	50	23.913	NA	42.8571	0	100	0
ENSG00000256683	ZNF350	81.7708	87.1972	65.2632	69.5122	48.1481	86.0465	48.0769	90.9091	55.102	69.2308	18.1818	92.5926	100	87.3016
ENSG00000267508	ZNF285	33.3333	57.1429	15.7895	12.5	50	50	7.69231	75	0	33.3333	100	66.6667	100	60
ENSG00000267680	ZNF224	52.506	65.0909	28.4722	31.3043	22.2222	64.7059	23.622	75	26.2136	40	16.6667	57.1429	100	62.5
ENSG00000269699	ZIM2	63.6364	85.7143	25	20	33.3333	100	0	100	0	100	0	100	NA	100
ENSG00000272602	ZNF595	51.0638	56.2212	33.8462	32.0755	55	100	17.3077	100	23.4043	100	18.1818	100	100	100
ENSG00000274349	ZNF658	88.0102	90.6897	80.3922	88.7097	70.4545	90.9091	77.5	85.7143	89.0909	93.3333	58.6207	100	100	91.6667
ENSG00000275111	ZNF2	74.5994	67.3203	78.834	79.1401	80.0885	94.1333	65.942	95.3333	65.8537	91.3043	70.5357	98.0769	94.5455	89.5973
ENSG00000277462	ZNF670	92.1053	94.1176	84.2857	87.8049	80	100	82.4561	100	89.4737	100	70	100	100	90.9091
ENSG00000278129	ZNF8	75.9036	76.1905	75.6098	76.4706	75	94.7368	63.6364	94.1176	64.7059	100	66.6667	90.9091	100	80
