## Supplementary table 4 for "Novel non-transposable-element regulation patterns of KZFP family reveal new drivers of its rapid evolution"

### Sheet: Sheet1
Supplementary table 4. The comparison of binding bias of KZFPs with different data processing flows.
Reference genome version	Mapping software	Peak-calling software	-Lg(P)	The number of KZFPs in different ratios of binding Tes			The percentage of KZFPs in different ratios of binding Tes
				<40%	40%-60%	>60%	<40%	40%-60%	>60%
hg19	Bowtie2	MACS1.4	>8	3	7	20	10	23.3333	66.6667
			>16	5	6	19	16.6667	20	63.3333
		MACS2	>8	11	9	10	36.6667	30	33.3333
			>16	15	6	9	50	20	30
	HISAT2	MACS1.4	>8	3	9	18	10	30	60
			>16	5	9	16	16.6667	30	53.3333
		MACS2	>8	9	9	12	30	30	40
			>16	15	5	10	50	16.6667	33.3333
hg38	Bowtie2	MACS1.4	>8	5	7	18	16.6667	23.3333	60
			>16	5	9	16	16.6667	30	53.3333
		MACS2	>8	11	10	9	36.6667	33.3333	30
			>16	13	7	10	43.3333	23.3333	33.3333
	HISAT2	MACS1.4	>8	3	14	13	10	46.6667	43.3333
			>16	9	8	13	30	26.6667	43.3333
		MACS2	>8	12	7	11	40	23.3333	36.6667
			>16	14	7	9	46.6667	23.3333	30
