## Supplementary table 5 for "Novel non-transposable-element regulation patterns of KZFP family reveal new drivers of its rapid evolution"

### Sheet: Sheet1
Supplementary table 5. The Spearman's rank correlation coefficients between divergence times of full protein, KRAB domain or zinc fingers and the expression level (related to figure 4). Red represents positive correlation and blue for negative correlation. Fonts in bold and italicized represent significant correlation.
Sample type	Sample name	PCG: full protein divergence time - TPM		TF: full protein divergence time - TPM		C2H2: full protein divergence time - TPM		KZFP: full protein divergence time - TPM		KZFP: KRAB domain divergence time - TPM		KZFP: zinc finger divergence time - TPM
		ρ	P	ρ	P	ρ	P	ρ	P	ρ	P	ρ	P
Early embryo development (2-cell -> ICM)	2-cell	0.251214	5.83307e-179	0.177839	8.46014e-11	0.0640597	0.288037	-0.08548	0.114588	0.00834484	0.878335	-0.102342	0.0609448
	8-cell	0.23972	1.15513e-162	0.200249	2.36619e-13	-0.0448728	0.45698	-0.119783	0.0267572	-0.12803	0.0183594	-0.360004	1.01849e-11
	ICM	0.328812	1.83E-313	0.241517	6.79455e-19	0.058581	0.326116	-0.0847108	0.116288	0.0125641	0.817184	-0.267568	5.74189e-07
Early embryo development (1-cell -> Mural trophectoderm)	1cell	0.280196	7.29538e-246	0.231373	7.83725e-19	0.126571	0.0251349	-0.0454263	0.390148	0.0408382	0.441757	0.034254	0.520617
	2, 4, 8-cell	0.318236	0	0.263541	7.23032e-26	0.0913668	0.0975336	-0.0781983	0.138104	-0.0738725	0.163091	-0.164372	0.00191683
	Morula	0.337706	0	0.244671	2.05453e-22	0.100361	0.0686333	-0.0478036	0.365129	0.0253781	0.632241	-0.335848	8.81783e-11
	Inner cell mass (ICM)	0.310931	0	0.225857	2.98359e-19	0.112182	0.0416921	-0.0699325	0.184928	0.0062342	0.906428	-0.240958	4.53342e-06
	Mural trophectoderm	0.341624	0	0.243313	3.55017e-22	0.0941163	0.0878201	-0.0485375	0.357805	-0.011714	0.825193	-0.288729	3.17615e-08
Endoderm differentiation (ESCs -> HIOs)	H9 ESCs	0.326029	0	0.234095	1.33131e-20	0.0501205	0.36409	-0.0712416	0.176819	0.104127	0.0489949	-0.167164	0.00159798
	Definitive endoderm (DE, day 3)	0.305199	5.60E-319	0.229693	7.11764e-20	0.0234564	0.671166	-0.0878645	0.0955421	0.0847678	0.109343	-0.214972	4.5397e-05
	human intestinal organoids (HIOs, appr. 1 month)	0.29231	1.40741e-291	0.182059	6.17361e-13	0.0781934	0.156414	-0.0429818	0.415531	0.17908	0.000663897	0.0735485	0.167345
Endoderm differentiation (ESCs -> Pancreatic cells)	H9 ESCs	0.320333	0	0.232154	2.79992e-20	0.0709866	0.198351	-0.00107868	0.983705	0.0581214	0.272733	-0.188706	0.000356911
	Definitive endoderm cells (Day 4)	0.296936	2.99542e-301	0.193877	1.68619e-14	0.0675574	0.220959	-0.0335863	0.524707	0.0270479	0.61	-0.211203	6.20255e-05
	Pancreatic progenitors cells (Day 13-15)	0.299954	1.17236e-307	0.193248	2.05435e-14	0.0950853	0.0845878	0.00476245	0.92815	0.0938935	0.0760207	-0.0711307	0.181786
	Pancreatic alpha cells	0.22833	1.23115e-175	0.0974111	0.000129478	0.120991	0.0279742	-0.0794188	0.132041	0.0328787	0.535201	-0.0783583	0.141196
	Pancreatic beta cells	0.236989	1.914e-189	0.107189	2.51139e-05	0.119406	0.0301087	-0.000687674	0.989611	0.00182403	0.972565	-0.0738871	0.165394
Endoderm differentiation (ESCs -> Foregut)	H7 ESCs	0.330022	0	0.225771	3.0791e-19	0.0612485	0.267234	0.00109338	0.983483	0.0865135	0.102206	-0.060673	0.254883
	Anterior primitive streak (APS, day 1)	0.331032	0	0.235865	6.71592e-21	0.0520959	0.345467	-0.0195523	0.711203	0.0931043	0.0785304	-0.0712348	0.181146
	Definitive endoderm (DE, day 3)	0.317586	0	0.194858	1.23731e-14	0.0220188	0.690246	-0.0655316	0.214193	0.105406	0.0462669	-0.0873261	0.100932
	Anterior foregut (AFG, day 4)	0.327367	0	0.221614	1.41175e-18	-0.00975159	0.859918	-0.0175206	0.740069	0.0923008	0.0811539	-0.0500981	0.347296
	Midgut/hindgut (MHG, day 4)	0.338	0	0.238903	2.04911e-21	-0.0210339	0.703432	-0.0395996	0.453208	0.0947022	0.0735172	-0.0434358	0.415225
	Posterior foregut (PFG, day 4)	0.323304	0	0.213161	2.84271e-17	0.0454365	0.410685	-0.0584726	0.267829	0.0684851	0.196086	-0.0542294	0.308935
Mesoderm differentiation (ESCs -> Endothelial cells)	H1 ESCs	0.337988	0	0.246136	1.13445e-22	0.0322322	0.559586	-0.0880723	0.0947575	0.0403306	0.446817	-0.303097	5.88362e-09
	Mesoderm committed cells (Day 2)	0.328853	0	0.249434	2.93718e-23	0.043043	0.435798	-0.0916889	0.0819092	0.0157755	0.766115	-0.33235	1.4152e-10
	Early vascular progenitor cells (Day 4)	0.346245	0	0.253083	6.43452e-24	0.0692854	0.209346	-0.0734203	0.163914	0.0355497	0.502544	-0.300125	8.40267e-09
	Late vascular progenitor cells (Day 6)	0.325748	0	0.218671	4.07351e-18	0.117161	0.0333715	-0.0917906	0.0815694	0.0496242	0.349156	-0.252035	1.56313e-06
	Endothelial cells (Day 8)	0.291856	1.22621e-290	0.174332	5.72662e-12	0.157346	0.0041654	-0.0703129	0.182544	0.0755965	0.153467	-0.0735562	0.167301
Mesoderm differentiation (ESCs -> Cardiomyocytes)	H3 ESCs	0.270927	3.48392e-249	0.187218	1.3199e-13	0.0715021	0.195103	-0.10287	0.050828	-0.0224808	0.671623	-0.260361	6.7907e-07
	Mesoderm progenitor (Day 3)	0.286025	1.00479e-278	0.178554	1.71652e-12	0.124689	0.0234915	-0.0921557	0.0803589	-0.0226758	0.668942	-0.226883	1.6324e-05
	Cardiac progenitor (Day 7)	0.231782	4.51207e-181	0.109405	1.69736e-05	0.124871	0.0232886	-0.0859646	0.102957	-0.0652584	0.218046	-0.298397	1.03191e-08
	Cardiomyocytes (Day 14)	0.268346	2.55428e-244	0.145194	1.05468e-08	0.138672	0.0116776	-0.109448	0.0376594	0.0314679	0.55287	-0.105192	0.0479666
Mesoderm differentiation (ESCs -> Cardiomyocytes)	H7 ESCs	0.365374	0	0.239564	1.57899e-21	0.0870461	0.114504	-0.0626653	0.23496	0.0378049	0.475811	-0.191655	0.000286847
	Day 1	0.3799	0	0.277158	1.53603e-28	0.0103287	0.851721	-0.0646177	0.220666	0.025208	0.634526	-0.252788	1.4513e-06
	Day 2	0.393151	0	0.272154	1.53622e-27	0.0559265	0.311111	-0.0598648	0.256583	0.0208581	0.694086	-0.202682	0.000123096
	Primitive mesoderm (Day 3)	0.38053	0	0.266818	1.69783e-26	0.137086	0.0126806	-0.0861308	0.102291	-0.0316575	0.550478	-0.257549	9.02823e-07
	Cardiac mesoderm (Day 4)	0.376696	0	0.258728	5.85162e-25	0.14079	0.0104479	-0.0843195	0.10974	0.0418423	0.429954	-0.132806	0.0123851
	Day 5	0.362518	0	0.258154	7.4885e-25	0.166141	0.00246406	-0.0860056	0.102793	0.0205927	0.697786	-0.185957	0.000436278
	Day 6	0.378102	0	0.241038	8.81022e-22	0.113719	0.0389538	-0.0565118	0.284234	0.0269808	0.610886	-0.0936409	0.0784961
	Day 8	0.37121	0	0.220496	2.11532e-18	0.118511	0.0313752	-0.0512366	0.331669	0.0478928	0.366248	-0.0675687	0.204708
	Day 10	0.36856	0	0.21211	4.09304e-17	0.141768	0.00991987	-0.071707	0.174002	0.0519623	0.32689	-0.0270526	0.611955
	Day 15	0.358556	0	0.228417	6.16392e-20	0.124934	0.0230087	-0.0709107	0.178844	0.0871264	0.0997896	-0.0204479	0.70142
	Percoll purified cardiomyocytes (Day 31)	0.329592	0	0.195372	6.67232e-15	0.116461	0.034173	-0.0761019	0.149016	0.0593103	0.263028	-0.000701472	0.989507
Ectoderm differentiation (ESCs -> FB/MNs)	H9 ESCs	0.292085	3.46E-311	0.189302	4.5597e-14	-0.0169377	0.758835	-0.0942874	0.073577	0.0458598	0.386968	-0.193048	0.000258437
	Primitive neuroepithelial cells (Day 10)	0.292512	3.91E-312	0.194488	8.8636e-15	0.00685523	0.901118	-0.128857	0.0142854	0.0117288	0.824975	-0.11308	0.0334294
	Forebrain (FB, day 17)	0.302548	0	0.211574	2.88774e-17	-0.00109481	0.984169	-0.12708	0.0156945	0.0787532	0.136967	-0.0217564	0.683315
	Motor neurons (MNs, day 17)	0.302951	0	0.222602	5.45579e-19	0.0312864	0.570584	-0.109177	0.0381385	0.0691742	0.191612	-0.0391216	0.463103
	Forebrain (FB, day 35)	0.291924	7.87E-311	0.212679	1.95919e-17	0.0125543	0.819996	-0.109908	0.0368571	0.0682498	0.19763	0.00110734	0.983437
	Motor neurons (MNs, day 35)	0.2832	7.06432e-292	0.197502	3.34927e-15	0.0228452	0.678791	-0.119731	0.0228942	0.016693	0.752941	-0.0784457	0.140752
Ectoderm differentiation (ESCs -> Cortical neurons)	H9 ESCs	0.319765	0	0.2427	2.242e-22	0.0264291	0.631867	-0.015669	0.766698	0.165773	0.0016473	0.0823978	0.121754
	Day 7	0.311401	0	0.201745	8.28516e-16	0.0668358	0.225234	6.31609e-05	0.999046	0.136232	0.00986111	0.148666	0.00506557
	Neural progenitor cells (Day 12)	0.294226	6.03E-316	0.196039	5.38098e-15	0.0639625	0.245853	-0.0212667	0.687161	0.105444	0.0461879	0.136472	0.0101502
	Day 19	0.322231	0	0.203093	5.28144e-16	0.109069	0.0473949	0.0129734	0.805954	0.147578	0.00514389	0.235326	7.64199e-06
	Day 26	0.299628	0	0.19063	3.01068e-14	0.0662149	0.229582	-0.00565387	0.914748	0.148573	0.00484828	0.226722	1.65575e-05
	Day 33	0.286283	1.69046e-298	0.177379	1.6547e-12	0.0747281	0.174999	0.00691568	0.89582	0.162347	0.00205979	0.247611	2.40599e-06
	Day 49	0.288232	9.98378e-303	0.17053	1.1683e-11	0.0979271	0.0752125	0.0317854	0.547188	0.171303	0.00113807	0.247019	2.54753e-06
	Day 63	0.271333	3.58559e-267	0.158294	3.15807e-10	0.0828493	0.132531	0.032671	0.536074	0.143567	0.00650793	0.242658	3.86258e-06
	Cortical neurons (Day 77)	0.314869	0	0.201045	1.04541e-15	0.122211	0.0261916	0.0727512	0.1678	0.183772	0.000474458	0.302768	6.12137e-09
Ectoderm differentiation (ESCs -> Cerebral organoids)	H9 ESCs	0.347242	0	0.256029	8.44477e-25	0.029562	0.592017	-0.019074	0.717963	0.0654509	0.216688	-0.173642	0.00103638
	Cerebral organoids (1 month)	0.353465	0	0.230293	3.01075e-20	0.154227	0.00492124	-0.0235964	0.654992	0.120651	0.0224191	0.0581256	0.275413
	Cerebral organoids (2 month)	0.371939	0	0.235711	3.66858e-21	0.13706	0.0125619	-0.0333209	0.526269	0.13786	0.00872112	-0.00409705	0.938599
Adult tissues or organs	Adipose tissue	0.28232	5.3004e-290	0.177253	1.71694e-12	0.188293	0.00057405	0.0344239	0.51266	0.177052	0.000727336	0.177202	0.000784257
	Adrenal gland	0.292229	1.66E-311	0.162426	1.06655e-10	0.12087	0.0278934	0.0198984	0.705156	0.185448	0.000397016	0.126547	0.0168988
	Bone marrow	0.27815	3.25847e-281	0.164922	5.46041e-11	0.195208	0.000353609	-0.0336144	0.52263	0.138049	0.00862857	-0.0538041	0.311377
	Cerebral cortex	0.279005	5.28959e-283	0.167596	2.63493e-11	0.0898589	0.102688	0.118136	0.0241933	0.173827	0.000911365	0.226503	1.59729e-05
	Colon	0.292023	4.73E-311	0.186956	9.42194e-14	0.168967	0.00203786	-0.00952446	0.856294	0.139743	0.00783811	0.0547382	0.303039
	Duodenum	0.267948	2.38154e-260	0.140877	2.25507e-08	0.122426	0.0259265	0.000392949	0.994039	0.132699	0.0116123	0.0898271	0.0905856
	Endometrium	0.311367	0	0.179735	8.29486e-13	0.140656	0.0104047	0.00445711	0.932465	0.158414	0.00254029	0.167925	0.00147346
	Esophagus	0.266036	1.5389e-256	0.15167	1.69732e-09	0.198033	0.000288712	0.0527884	0.315198	0.157934	0.002619	0.126804	0.0166758
	Fallopian tube	0.307211	0	0.174286	4.03941e-12	0.151127	0.00587009	0.0259399	0.621812	0.140098	0.00768064	0.14564	0.00590576
	Gallbladder	0.246303	4.93461e-219	0.146875	5.48221e-09	0.219291	5.7308e-05	-0.0233641	0.656835	0.149268	0.0044805	0.0917323	0.0839237
	Heart	0.267224	6.6463e-259	0.131211	1.94951e-07	0.150259	0.00616351	0.0436003	0.406893	0.12972	0.0136414	0.174611	0.000938268
	Kidney	0.288276	8.00577e-303	0.151714	1.67901e-09	0.164068	0.00275359	0.0404032	0.442187	0.131164	0.0126222	0.114641	0.0305739
	Liver	0.247788	9.61808e-222	0.105525	2.92916e-05	0.14634	0.00765947	0.0579036	0.270525	0.0989566	0.0603446	0.131743	0.0128525
	Lung	0.258507	7.69454e-242	0.138495	3.89052e-08	0.152229	0.00551532	-0.00521127	0.921072	0.14826	0.00476093	0.121106	0.0222891
	Lymph node	0.292183	2.09E-311	0.197839	3.00035e-15	0.169906	0.00192182	-0.0367015	0.485148	0.0743054	0.158878	0.0133873	0.801263
	Ovary	0.287481	4.29455e-301	0.170153	1.29802e-11	0.165562	0.00251428	0.0781102	0.13691	0.122755	0.0196439	0.115934	0.0287335
	Pancreas	0.222539	3.69434e-178	0.0670122	0.00806531	0.0830089	0.131784	0.0397054	0.450116	0.137293	0.0090039	0.0682229	0.199073
	Placenta	0.276706	3.31302e-278	0.151009	1.99969e-09	0.229641	2.45752e-05	-0.0189969	0.717932	0.137251	0.00902523	0.0721159	0.174571
	Prostate gland	0.290974	0	0.153136	1.17703e-09	0.135733	0.0134525	-0.00508958	0.922909	0.170704	0.00112968	0.106908	0.0438178
	Rectum	0.293504	2.45E-314	0.18438	2.06836e-13	0.141875	0.00975166	-0.0426621	0.417072	0.131747	0.0122296	-0.00714912	0.893073
	Saliva	0.255567	3.1232e-236	0.09201	0.000271321	0.0972135	0.0773724	0.0127559	0.808362	0.159565	0.00236014	0.135705	0.010367
	Skeletal muscle tissue	0.269757	5.54195e-264	0.122434	1.21447e-06	0.0798509	0.147176	0.138456	0.00816334	0.108564	0.0392395	0.22863	1.3219e-05
	Small intestine	0.262336	2.95981e-249	0.143462	1.23472e-08	0.144462	0.00848482	0.0124712	0.812559	0.151132	0.00400077	0.069439	0.191164
	Smooth muscle tissue	0.287402	6.37118e-301	0.159296	2.43324e-10	0.194265	0.000378132	0.0153601	0.77024	0.166945	0.00145599	0.187698	0.000369832
	Spleen	0.262553	1.11473e-249	0.141833	1.80681e-08	0.165429	0.0025347	-0.0270422	0.607076	0.144897	0.00581431	0.115457	0.0294008
	Stomach	0.266697	7.4667e-258	0.1321	1.60857e-07	0.137236	0.0124478	-0.0186767	0.722489	0.154469	0.00325668	0.0470549	0.37605
	Testis	0.317055	0	0.263386	1.51356e-26	0.138103	0.0116437	0.0872351	0.0960962	0.14567	0.00548969	0.228903	1.25418e-05
	Thyroid gland	0.32099	0	0.20542	1.48923e-16	0.115115	0.0357518	0.00447313	0.932129	0.0977688	0.0631408	0.0256953	0.628474
	Tonsil	0.26727	6.59905e-264	0.191987	1.29071e-14	0.13933	0.0109151	-0.05412	0.302461	0.0760386	0.14879	-0.0165189	0.755768
	Urinary bladder	0.252648	4.15891e-235	0.150922	1.57513e-09	0.210546	0.000108331	-0.0289737	0.581114	0.134109	0.0106393	0.00133239	0.979986
	Vermiform appendix	0.260386	4.06231e-250	0.17465	2.57136e-12	0.20147	0.000215031	-0.033251	0.526567	0.152774	0.00357061	0.0604583	0.254552
	Zone of skin	0.27803	2.70088e-286	0.1982	1.70462e-15	0.130694	0.017023	-0.0136944	0.794289	0.136407	0.00936302	0.0398951	0.452381
4 week post conception -> elderly	4 week post conception forebrain	0.338865	0	0.243538	7.46728e-22	0.0861406	0.121184	-0.00510386	0.922907	0.106819	0.04224	0.0318066	0.550294
	4 week post conception heart	0.287648	5.96844e-283	0.170345	2.6098e-11	0.194127	0.000431983	0.0345397	0.512413	0.138462	0.00833889	0.0210549	0.692585
	4 week post conception hindbrain	0.335933	0	0.248523	1.01972e-22	0.0917624	0.0986608	-0.0106127	0.84052	0.0718615	0.172475	0.0493539	0.353831
	4 week post conception kidney	0.275453	1.06028e-258	0.17919	2.23755e-12	0.136185	0.0140059	0.0142641	0.7868	0.0961164	0.0677531	0.148751	0.00497814
	4 week post conception liver	0.327574	0	0.228305	2.49164e-19	0.152543	0.00585925	-0.00652412	0.901551	0.116764	0.026317	0.0444644	0.403587
	4 week post conception ovary	0.320886	0	0.218119	9.66206e-18	0.119791	0.030848	-0.0030558	0.953797	0.0813755	0.122229	0.0610325	0.251401
	4 week post conception testis	0.288586	7.21448e-285	0.186515	2.65587e-13	0.146296	0.00825523	-0.0242882	0.645097	0.114109	0.0299576	0.0328037	0.537858
	5 week post conception forebrain	0.329971	0	0.235225	1.87206e-20	0.0797726	0.151325	0.00599107	0.909559	0.065969	0.210508	0.0339211	0.524092
	5 week post conception heart	0.314652	0	0.228162	2.62622e-19	0.163483	0.00311866	0.00651591	0.901675	0.124762	0.0175564	0.0705544	0.184737
	5 week post conception hindbrain	0.322097	0	0.241769	1.49795e-21	0.108358	0.0509775	-0.00217275	0.967139	0.0773748	0.14176	0.0629256	0.236967
	5 week post conception kidney	0.316914	0	0.232824	4.63934e-20	0.135571	0.0144482	-0.00493104	0.92551	0.109953	0.0365188	0.105173	0.0476907
	5 week post conception liver	0.281311	3.38077e-270	0.179374	2.12298e-12	0.105024	0.0585855	0.00781322	0.882228	0.113574	0.0307406	0.0650559	0.221436
	5 week post conception ovary	0.295127	1.9464e-298	0.211671	8.92263e-17	0.14367	0.00949939	0.0125295	0.81221	0.0946057	0.0722081	0.06059	0.254861
	5 week post conception testis	0.296627	1.34163e-301	0.211517	9.39923e-17	0.104049	0.0609824	0.0217157	0.680494	0.100004	0.0573162	0.186771	0.000403455
	6 week post conception heart	0.294101	2.76888e-296	0.196393	1.30345e-14	0.13856	0.0124065	-0.0212907	0.686413	0.129103	0.013965	0.0664989	0.211336
	6 week post conception hindbrain	0.333478	0	0.242936	9.47083e-22	0.109499	0.0485698	0.0149086	0.777414	0.0899948	0.0872998	0.0972809	0.0671314
	6 week post conception kidney	0.318412	0	0.233411	3.72068e-20	0.106314	0.0555382	-0.00921414	0.861309	0.13869	0.00823161	0.124118	0.0193169
	6 week post conception liver	0.280297	3.46071e-268	0.171423	1.94758e-11	0.0728727	0.190056	0.00667284	0.899319	0.121997	0.0202431	0.119032	0.024909
	6 week post conception ovary	0.293098	3.45515e-294	0.203139	1.51485e-15	0.109172	0.0492494	-0.0323648	0.539339	0.132526	0.0116058	0.080002	0.132466
	6 week post conception testis	0.305573	7.35E-321	0.200472	3.58051e-15	0.103162	0.0632292	0.0113308	0.829889	0.111965	0.0332035	0.117224	0.0272091
	7 week post conception forebrain	0.329664	0	0.220457	4.2392e-18	0.11357	0.0407424	0.0201031	0.703053	0.107281	0.0413521	0.130191	0.0140969
	7 week post conception heart	0.303206	1.07E-315	0.20617	5.61829e-16	0.153232	0.00563751	0.00450598	0.931915	0.147711	0.00486063	0.0953858	0.0726596
	7 week post conception hindbrain	0.31971	0	0.220703	3.8856e-18	0.090966	0.101633	0.00853096	0.871499	0.102388	0.0516006	0.119817	0.0239641
	7 week post conception kidney	0.32455	0	0.216708	1.5813e-17	0.0780067	0.160615	0.00918237	0.861782	0.122747	0.0194817	0.100325	0.0589772
	7 week post conception liver	0.310269	0	0.201575	2.51237e-15	0.0748357	0.178364	-0.00452692	0.931599	0.113541	0.0307893	0.0559804	0.292865
	7 week post conception ovary	0.304983	1.44E-319	0.199904	4.29325e-15	0.144513	0.00908291	-0.0113672	0.829351	0.106002	0.0438485	0.107727	0.042512
	7 week post conception testis	0.322421	0	0.208875	2.28749e-16	0.138664	0.0123398	0.00157031	0.976247	0.130879	0.0126932	0.113959	0.0318271
	8 week post conception forebrain	0.319993	0	0.222795	1.84316e-18	0.055225	0.320952	0.0333325	0.527271	0.111694	0.033635	0.164016	0.00193249
	8 week post conception heart	0.319294	0	0.209647	1.76648e-16	0.0895685	0.107019	-0.0130136	0.805098	0.117387	0.02552	0.0971447	0.067517
	8 week post conception hindbrain	0.315027	0	0.214249	3.69991e-17	0.0867751	0.118458	0.017183	0.744559	0.120389	0.0219647	0.154306	0.00356169
	8 week post conception kidney	0.318677	0	0.196285	1.34826e-14	0.130322	0.0187535	0.00597279	0.909834	0.0965684	0.0664647	0.072888	0.170595
	8 week post conception liver	0.2914	1.16102e-290	0.174601	8.13027e-12	0.0350971	0.528381	-0.0146327	0.781428	0.112212	0.0328155	0.0857995	0.106557
	8 week post conception ovary	0.314887	0	0.214671	3.19964e-17	0.119068	0.0318807	0.00746409	0.887455	0.113957	0.0301777	0.127335	0.0163731
	8 week post conception testis	0.297094	1.3808e-302	0.213761	4.37454e-17	0.0817009	0.141652	0.0146503	0.781173	0.159747	0.00230005	0.178028	0.000753234
	9 week post conception forebrain	0.299643	5.12659e-308	0.177769	3.34913e-12	0.0458228	0.410319	0.000510923	0.992271	0.111419	0.034077	0.159518	0.0025759
	9 week post conception heart	0.307539	0	0.2169	1.47882e-17	0.110641	0.046256	-0.0169272	0.748233	0.126433	0.0160889	0.117815	0.026438
	9 week post conception hindbrain	0.277723	4.02061e-263	0.193121	3.60257e-14	0.0817327	0.141497	0.018469	0.72618	0.121842	0.0204038	0.21273	5.33737e-05
	9 week post conception kidney	0.312476	0	0.188922	1.29339e-13	0.148315	0.0073994	-0.0326101	0.536266	0.0500543	0.342291	0.00661634	0.901139
	9 week post conception liver	0.273182	2.54696e-254	0.162455	2.09769e-10	0.0263567	0.635926	-0.0206235	0.695744	0.12413	0.0181416	0.0698887	0.188925
	9 week post conception ovary	0.275312	1.9913e-258	0.20869	2.43345e-16	0.0626165	0.260339	-0.0125511	0.811893	0.10236	0.0516652	0.145046	0.00618665
	9 week post conception testis	0.30012	0	0.202288	1.99617e-15	0.113299	0.0412279	0.0226033	0.668196	0.152677	0.00359205	0.217279	3.64592e-05
	10 week post conception forebrain	0.292135	6.5938e-260	0.19917	3.3971e-13	0.0666073	0.247714	0.0367276	0.491558	0.139782	0.007735	0.110928	0.0388957
	10 week post conception heart	0.309712	2.26E-313	0.2127	1.30074e-15	0.0843327	0.141073	-0.00420791	0.93694	0.122938	0.0192917	0.0926327	0.0839827
	10 week post conception hindbrain	0.281321	1.04361e-262	0.217286	5.49001e-17	0.0995448	0.0763027	0.0102862	0.84643	0.151803	0.00379083	0.168856	0.00154581
	10 week post conception kidney	0.332805	0	0.217388	5.30518e-17	0.09722	0.0834597	-0.00194491	0.970789	0.122605	0.0196244	0.0791833	0.139299
	10 week post conception liver	0.288284	4.58159e-278	0.2028	5.95187e-15	0.0180643	0.748293	-0.0630403	0.234788	0.121503	0.0207593	0.0795094	0.137673
	10 week post conception ovary	0.344854	0	0.275242	1.68708e-27	0.0544273	0.328002	0.0128134	0.8083	0.124511	0.0177869	0.0667947	0.210604
	10 week post conception testis	0.304194	1.15E-316	0.217122	1.79183e-17	0.0587344	0.291114	0.000872788	0.986815	0.16513	0.00161818	0.157592	0.0029882
	11 week post conception forebrain	0.298199	8.42434e-304	0.211579	1.18828e-16	0.0337447	0.544401	0.0486121	0.357065	0.158252	0.00253118	0.229407	1.34246e-05
	11 week post conception heart	0.305118	1.13E-318	0.209719	2.21576e-16	0.0715461	0.198271	0.00523731	0.921008	0.135625	0.00978147	0.127953	0.016155
	11 week post conception hindbrain	0.306577	7.30E-322	0.223199	2.1195e-18	0.0632504	0.255535	0.0626093	0.235379	0.175944	0.000773112	0.215298	4.5293e-05
	11 week post conception kidney	0.310913	0	0.183549	7.70829e-13	0.113093	0.0416006	0.00456057	0.931188	0.105375	0.0451196	0.0915012	0.0860419
	11 week post conception liver	0.266509	8.55573e-241	0.185188	4.78264e-13	0.0134642	0.808932	-0.0707514	0.179825	0.102152	0.052145	0.0489112	0.359538
	11 week post conception ovary	0.319925	0	0.256004	6.8797e-24	0.0975873	0.0789694	0.0084433	0.872984	0.0735248	0.162728	-0.00895139	0.866907
	11 week post conception testis	0.294359	1.01297e-295	0.205964	7.65925e-16	0.0522529	0.347723	0.0220764	0.675912	0.163198	0.00183801	0.211054	6.43162e-05
	12 week post conception forebrain	0.262547	1.70875e-233	0.184804	5.35103e-13	0.055089	0.322147	-0.05014	0.342136	0.150502	0.00410524	0.109693	0.039412
	12 week post conception heart	0.281531	1.25109e-269	0.178436	3.32365e-12	0.105315	0.057886	-0.0243004	0.645391	0.122509	0.019721	0.0404591	0.448588
	12 week post conception hindbrain	0.304263	8.16E-317	0.243517	1.05785e-21	0.0768805	0.16676	0.0312267	0.554257	0.157677	0.00262569	0.176899	0.000843225
	12 week post conception kidney	0.302523	4.77E-313	0.197608	1.11167e-14	0.132873	0.0165383	-0.00726953	0.890522	0.106799	0.0422782	0.0854827	0.108865
	12 week post conception liver	0.26764	6.66793e-243	0.187412	2.48444e-13	0.0427592	0.442349	-0.0594396	0.259983	0.0935556	0.0754429	0.008908	0.867546
	12 week post conception ovary	0.337005	0	0.274876	1.98883e-27	0.0693973	0.212118	0.00702646	0.894161	0.140441	0.0074483	0.0911324	0.0873198
	12 week post conception testis	0.290913	1.41123e-288	0.211244	1.32986e-16	0.101158	0.0685604	0.0591061	0.262671	0.144614	0.00584328	0.246133	2.86573e-06
	13 week post conception forebrain	0.290777	2.68658e-288	0.215235	3.43155e-17	0.0911574	0.100912	0.0375818	0.47657	0.174928	0.000830205	0.205889	9.76328e-05
	13 week post conception heart	0.30061	0	0.191588	7.10545e-14	0.119076	0.0318689	0.0276347	0.600739	0.110247	0.0360176	0.129473	0.0149243
	13 week post conception hindbrain	0.28123	4.94429e-269	0.208967	2.84608e-16	0.132858	0.0165512	0.0476324	0.366851	0.177387	0.00069826	0.195275	0.000222967
	13 week post conception kidney	0.332055	0	0.202631	2.25779e-15	0.139243	0.0119769	-0.015825	0.764443	0.0974174	0.0640994	0.0572505	0.283404
	13 week post conception liver	0.25706	1.37349e-223	0.166793	7.91302e-11	0.016221	0.770806	-0.0295261	0.576044	0.0504424	0.338556	0.0209896	0.694317
	13 week post conception ovary	0.309084	0	0.252013	3.54657e-23	0.124361	0.0249597	0.0640063	0.225074	0.120285	0.0220801	0.0961244	0.0712649
	13 week post conception testis	0.321887	0	0.239483	5.06968e-21	0.079477	0.152851	0.0158172	0.764556	0.153735	0.00336422	0.232157	1.04947e-05
	16 week post conception forebrain	0.291021	8.45546e-289	0.212655	8.26342e-17	0.0327676	0.556124	0.0199369	0.705784	0.193043	0.000219877	0.193496	0.00025499
	16 week post conception heart	0.299434	1.99832e-306	0.207135	5.21509e-16	0.102342	0.0653693	-0.0186544	0.723913	0.0711953	0.176499	0.0597369	0.262981
	16 week post conception hindbrain	0.284505	1.47843e-275	0.205926	7.75565e-16	0.0904053	0.103767	0.0467216	0.376095	0.16664	0.00146339	0.220932	2.81321e-05
	16 week post conception kidney	0.317686	0	0.206725	5.96915e-16	0.114678	0.0388048	-0.0294449	0.577095	0.0801068	0.128182	0.0207293	0.697921
	16 week post conception liver	0.284116	8.89273e-275	0.187734	2.25784e-13	0.0673872	0.22569	-0.0199347	0.705814	0.122995	0.0192356	0.044258	0.407111
	16 week post conception ovary	0.346751	0	0.27131	6.38453e-27	0.098759	0.0754215	0.0560595	0.287441	0.127171	0.0154752	0.0565533	0.287946
	16 week post conception testis	0.31048	0	0.235841	1.48066e-20	0.127146	0.0218685	0.0132566	0.801533	0.159749	0.00229965	0.193309	0.000248315
	18 week post conception forebrain	0.251924	2.48977e-215	0.178459	2.75422e-12	0.0294979	0.596217	0.0318676	0.545591	0.17843	0.000648392	0.193236	0.000249679
	18 week post conception heart	0.252619	1.50342e-216	0.14439	1.7059e-08	0.120778	0.0294843	-0.0223699	0.671421	0.140843	0.00727818	0.111924	0.0350317
	18 week post conception kidney	0.319981	0	0.195073	1.96853e-14	0.102694	0.0644428	-0.00420154	0.936505	0.0814415	0.121925	0.0501838	0.345786
	18 week post conception liver	0.282788	3.86974e-273	0.179393	2.11174e-12	0.0666656	0.230709	-0.0295331	0.575422	0.124379	0.0179094	0.062946	0.236815
	18 week post conception ovary	0.305014	1.23E-319	0.250972	3.7725e-23	0.0812651	0.143796	0.0684472	0.193835	0.111798	0.0334684	0.0874117	0.100114
	18 week post conception testis	0.258327	1.07657e-226	0.182891	7.70713e-13	0.165279	0.00280162	-0.00874937	0.868239	0.161706	0.0020262	0.118945	0.0250156
	19 week post conception forebrain	0.304901	2.18E-319	0.207401	3.73836e-16	0.0761761	0.170692	0.031108	0.555213	0.175036	0.000823924	0.19229	0.000268112
	19 week post conception heart	0.282027	1.27202e-271	0.145573	1.29923e-08	0.119032	0.0319332	0.0251398	0.633549	0.13077	0.0127681	0.146587	0.00565507
	19 week post conception kidney	0.310841	0	0.170922	2.23188e-11	0.153417	0.00557937	-0.0293341	0.577999	0.0958479	0.0685279	0.0834922	0.116344
	19 week post conception liver	0.293488	5.30448e-295	0.187561	1.94507e-13	0.0534836	0.336471	-0.00259746	0.960721	0.131094	0.0125463	0.0651626	0.220677
	19 week post conception testis	0.265495	8.36395e-240	0.16122	2.8807e-10	0.232231	2.35336e-05	0.0298728	0.571033	0.133812	0.0108155	0.126802	0.0168317
	neonate forebrain	0.251509	3.29002e-231	0.170894	9.63756e-12	0.110499	0.0439032	0.0598537	0.255349	0.167256	0.00140425	0.19617	0.000195653
	neonate heart	0.243533	1.8382e-216	0.128061	3.62063e-07	0.152837	0.00519068	0.00850605	0.871695	0.156137	0.00289446	0.173868	0.000987276
	neonate hindbrain	0.283265	2.41728e-295	0.197545	2.92561e-15	0.0969566	0.0772611	0.0364082	0.489248	0.147443	0.00493929	0.187496	0.000375371
	neonate kidney	0.289937	6.03E-310	0.150814	1.95457e-09	0.129826	0.0177768	0.00769178	0.883886	0.121411	0.0208564	0.156885	0.00299647
	neonate liver	0.246478	7.59964e-222	0.13054	2.13469e-07	0.12322	0.0245333	-0.0253213	0.630624	0.100952	0.054983	0.0428239	0.420516
	infant forebrain	0.259996	1.7123e-247	0.159883	1.92756e-10	0.0913878	0.0959355	0.0458926	0.383309	0.19546	0.00018243	0.266751	3.25246e-07
	infant heart	0.245075	2.85033e-219	0.126854	4.66724e-07	0.101942	0.0631534	0.030426	0.56338	0.152387	0.00365708	0.196456	0.000191402
	infant hindbrain	0.257361	2.26471e-242	0.182976	2.84759e-13	0.0822899	0.133991	0.0201584	0.70188	0.145446	0.00556302	0.161697	0.00221096
	infant kidney	0.270574	1.1696e-268	0.151142	1.80204e-09	0.142699	0.0091185	-0.0456444	0.38589	0.133988	0.0107105	0.0254837	0.631788
	infant liver	0.224116	8.85593e-183	0.116428	3.79382e-06	0.0651274	0.235917	0.0401766	0.445383	0.104564	0.046807	0.0384599	0.469449
	infant testis	0.284723	1.68639e-298	0.188559	5.14358e-14	0.0917561	0.0945986	0.0231126	0.660739	0.141794	0.00688943	0.180844	0.000607006
	toddler forebrain	0.246499	6.96004e-222	0.141441	1.85934e-08	0.0842882	0.124768	0.0652057	0.215209	0.148229	0.00471155	0.223011	2.17077e-05
	toddler heart	0.230978	2.5045e-194	0.0929047	0.000229716	0.108176	0.0485647	0.00756606	0.885771	0.106121	0.0436114	0.121123	0.0222705
	toddler hindbrain	0.259873	2.97522e-247	0.183348	2.54505e-13	0.0737161	0.179609	-0.0112098	0.831448	0.128642	0.0143131	0.144811	0.006198
	toddler kidney	0.266217	8.02141e-260	0.123706	8.94682e-07	0.140388	0.0103201	-0.00802665	0.878869	0.143208	0.00634536	0.0790617	0.136535
	toddler liver	0.217367	8.55602e-172	0.0989734	8.64914e-05	0.0989982	0.0712016	0.024737	0.638534	0.0784155	0.136464	0.0567808	0.285325
	toddler testis	0.2649	3.47829e-257	0.15745	3.63691e-10	0.174086	0.00142661	0.0235895	0.654188	0.136923	0.00909613	0.145303	0.00602313
	school age child forebrain	0.235945	6.28421e-203	0.147234	4.70004e-09	0.0363084	0.509066	0.0284799	0.588609	0.139388	0.00791115	0.176491	0.000823975
	school age child hindbrain	0.264315	5.11849e-256	0.175077	2.92746e-12	0.0780582	0.155246	0.0222892	0.67211	0.156922	0.00275446	0.196428	0.000191821
	school age child kidney	0.21396	2.17446e-166	0.062804	0.0128687	0.15105	0.00574652	0.0092178	0.861063	0.0880953	0.094212	0.0201555	0.704692
	school age child liver	0.198871	1.44044e-143	0.0702875	0.00536156	0.0905565	0.0990088	0.0681593	0.1951	0.122642	0.0195863	0.102878	0.0524509
	adolescent forebrain	0.271211	1.48978e-250	0.175703	5.98299e-12	0.0969494	0.0809571	0.0977256	0.0632581	0.167037	0.00142498	0.266874	3.33589e-07
	adolescent heart	0.223942	2.05113e-169	0.0842016	0.00104825	0.0615042	0.268918	0.00641747	0.903153	0.119082	0.0234562	0.091405	0.0854816
	adolescent hindbrain	0.301035	5.29E-311	0.223465	1.44911e-18	0.0854703	0.124118	0.0298488	0.571344	0.139914	0.00767691	0.210756	6.28134e-05
	adolescent liver	0.212293	4.67557e-152	0.100641	8.85097e-05	-0.0185928	0.738437	0.00768931	0.884083	0.00719852	0.891435	-0.00315322	0.952791
	adolescent testis	0.269898	2.81654e-267	0.242106	2.37585e-22	0.0538572	0.327176	0.0372501	0.479251	0.109283	0.0376826	0.177267	0.000780699
	young adult forebrain	0.290312	8.84E-311	0.179075	9.12107e-13	0.0945987	0.0847727	0.0856015	0.103463	0.151936	0.00376008	0.269508	2.42982e-07
	young adult heart	0.210918	1.21339e-161	0.0687	0.00650005	0.0389208	0.479047	-0.0262293	0.618415	0.0800474	0.128466	0.1316	0.0129515
	young adult hindbrain	0.287561	1.0648e-304	0.211983	2.17568e-17	0.0702868	0.200766	0.0209585	0.690645	0.155041	0.00310091	0.212451	5.33056e-05
	young adult liver	0.247895	1.83943e-224	0.143842	1.05836e-08	0.0637823	0.245754	0.00673061	0.898312	0.0594451	0.259275	0.0922661	0.0821298
	young adult testis	0.272595	8.23234e-273	0.250241	8.16341e-24	0.0621964	0.256997	0.0600698	0.253634	0.09892	0.0600827	0.185765	0.000426054
	middle adult forebrain	0.255725	3.20188e-239	0.170805	9.88082e-12	0.0815173	0.137695	0.0803182	0.126647	0.142191	0.00673233	0.215535	4.1189e-05
	middle adult heart	0.193406	9.57189e-136	0.0993191	8.16712e-05	0.130363	0.0173071	-0.0219643	0.676617	0.130513	0.0129468	0.0809902	0.127196
	middle adult hindbrain	0.263513	2.01078e-254	0.198779	1.95199e-15	0.0798411	0.146	-0.0058119	0.912131	0.165626	0.0015657	0.158016	0.00279205
	middle adult liver	0.22184	4.93532e-179	0.111281	1.0021e-05	0.0765309	0.163514	0.0319319	0.544222	0.078391	0.136587	0.055775	0.293959
	middle adult testis	0.264572	1.57213e-256	0.235767	3.01694e-21	0.11588	0.0345332	0.0651666	0.215484	0.114018	0.0300886	0.24685	2.42501e-06
	elderly forebrain	0.244982	4.2063e-219	0.183	2.82662e-13	-0.00944411	0.863678	0.0830017	0.114413	0.144737	0.00580099	0.250127	1.76194e-06
	elderly hindbrain	0.26231	4.85399e-252	0.212403	1.87661e-17	0.0557316	0.310597	0.0127902	0.808117	0.153075	0.00350471	0.177645	0.000760375
	elderly liver	0.204779	2.7439e-152	0.131986	1.56144e-07	0.0140146	0.798882	0.039345	0.454866	0.052352	0.320563	0.0354388	0.505081
	elderly testis	0.222228	1.14058e-179	0.215634	5.94402e-18	0.0236655	0.666984	0.0812533	0.122274	0.0948391	0.0715044	0.180858	0.000606401
