## Supplementary table 7 for "Novel non-transposable-element regulation patterns of KZFP family reveal new drivers of its rapid evolution"

### Sheet: Sheet1
Supplementary table 7. The divergence time of the full protein, KRAB domain and zinc fingers in KZFPs.
Ensembl Gene ID	Gene Name	Full protein divergence time	Full protein divergence time (million years ago)	KRAB domain divergence time	KRAB domain divergence time (million years ago)	Zinc finger divergence time	Zinc finger divergence time (million years ago)
ENSG00000005801	ZNF195	Vertebrata	615	Eutheria	105	Simiiformes	43
ENSG00000006194	ZNF263	Euteleostomi	435	Eutheria	105	Mammalia	177
ENSG00000018869	ZNF582	Eutheria	105	Eutheria	105	Eutheria	105
ENSG00000062370	ZNF112	Euteleostomi	435	Eutheria	105	Eutheria	105
ENSG00000075407	ZNF37A	Eutheria	105	Theria	159	Eutheria	105
ENSG00000081386	ZNF510	Amniota	312	Eutheria	105	Eutheria	105
ENSG00000081665	ZNF506	Primates	74	Eutheria	105	Simiiformes	43
ENSG00000083812	ZNF324	Eutheria	105	Eutheria	105	Eutheria	105
ENSG00000083814	ZNF671	Eutheria	105	Eutheria	105	Eutheria	105
ENSG00000083817	ZNF416	Boreoeutheria	96	Eutheria	105	Euarchontoglires	90
ENSG00000083828	ZNF586	Haplorrhini	67	Boreoeutheria	96	Simiiformes	43
ENSG00000083838	ZNF446	Eutheria	105	Theria	159	Theria	159
ENSG00000083844	ZNF264	Eutheria	105	Eutheria	105	Eutheria	105
ENSG00000085644	ZNF213	Mammalia	177	Eutheria	105	Mammalia	177
ENSG00000088876	ZNF343	Eutheria	105	Boreoeutheria	96	Boreoeutheria	96
ENSG00000089335	ZNF302	Eutheria	105	Eutheria	105	Eutheria	105
ENSG00000090612	ZNF268	Eutheria	105	Theria	159	Eutheria	105
ENSG00000096654	ZNF184	Eutheria	105	Theria	159	Eutheria	105
ENSG00000103199	ZNF500	Euteleostomi	435	Simiiformes	43	Mammalia	177
ENSG00000105136	ZNF419	Simiiformes	43	Eutheria	105	Eutheria	105
ENSG00000105497	ZNF175	Eutheria	105	Eutheria	105	Eutheria	105
ENSG00000105708	ZNF14	Vertebrata	615	Eutheria	105	Primates	74
ENSG00000105750	ZNF85	Euarchontoglires	90	Eutheria	105	Catarrhini	29
ENSG00000106261	ZKSCAN1	Theria	159	Theria	159	Theria	159
ENSG00000117010	ZNF684	Eutheria	105	Eutheria	105	Eutheria	105
ENSG00000118620	ZNF430	Bilateria	824	Eutheria	105	Simiiformes	43
ENSG00000120784	ZFP30	Eutheria	105	Eutheria	105	Eutheria	105
ENSG00000121406	ZNF549	Boreoeutheria	96	Eutheria	105	Euarchontoglires	90
ENSG00000121417	ZNF211	Boreoeutheria	96	Eutheria	105	Boreoeutheria	96
ENSG00000122386	ZNF205	Theria	159	Eutheria	105	Mammalia	177
ENSG00000124459	ZNF45	Eutheria	105	Eutheria	105	Eutheria	105
ENSG00000125846	ZNF133	Eutheria	105	Eutheria	105	Eutheria	105
ENSG00000125945	ZNF436	Vertebrata	615	Mammalia	177	Mammalia	177
ENSG00000127081	ZNF484	Eutheria	105	Eutheria	105	Eutheria	105
ENSG00000128000	ZNF780B	Euarchontoglires	90	Eutheria	105	Boreoeutheria	96
ENSG00000130544	ZNF557	Eutheria	105	Amniota	312	Catarrhini	29
ENSG00000130684	ZNF337	Eutheria	105	Eutheria	105	Simiiformes	43
ENSG00000130803	ZNF317	Eutheria	105	Eutheria	105	Eutheria	105
ENSG00000130818	ZNF426	Boreoeutheria	96	Eutheria	105	Euarchontoglires	90
ENSG00000130844	ZNF331	Eutheria	105	Theria	159	Eutheria	105
ENSG00000131115	ZNF227	Eutheria	105	Eutheria	105	Eutheria	105
ENSG00000131127	ZNF141	Euteleostomi	435	Eutheria	105	Simiiformes	43
ENSG00000131845	ZNF304	Eutheria	105	Eutheria	105	Eutheria	105
ENSG00000131849	ZNF132	Tetrapoda	352	Eutheria	105	Eutheria	105
ENSG00000132010	ZNF20	Simiiformes	43	Eutheria	105	NA	NA
ENSG00000136866	ZFP37	Eutheria	105	Boreoeutheria	96	Eutheria	105
ENSG00000136870	ZNF189	Eutheria	105	Eutheria	105	Eutheria	105
ENSG00000140987	ZSCAN32	Euteleostomi	435	Catarrhini	29	Mammalia	177
ENSG00000141040	ZNF287	Bilateria	824	Eutheria	105	Eutheria	105
ENSG00000141946	ZIM3	Eutheria	105	Eutheria	105	Boreoeutheria	96
ENSG00000142065	ZFP14	Eutheria	105	Theria	159	Eutheria	105
ENSG00000142528	ZNF473	Euteleostomi	435	Eutheria	105	Eutheria	105
ENSG00000142556	ZNF614	Eutheria	105	Boreoeutheria	96	Eutheria	105
ENSG00000144026	ZNF514	Eutheria	105	Boreoeutheria	96	Theria	159
ENSG00000145908	ZNF300	Euteleostomi	435	Theria	159	Eutheria	105
ENSG00000146587	RBAK	Eutheria	105	Eutheria	105	Eutheria	105
ENSG00000146757	ZNF92	Bilateria	824	Eutheria	105	Simiiformes	43
ENSG00000147117	ZNF157	Eutheria	105	Eutheria	105	Eutheria	105
ENSG00000147118	ZNF182	Eutheria	105	Eutheria	105	Eutheria	105
ENSG00000147124	ZNF41	Eutheria	105	Eutheria	105	Eutheria	105
ENSG00000147789	ZNF7	Amniota	312	Eutheria	105	Eutheria	105
ENSG00000149050	ZNF214	Eutheria	105	Eutheria	105	Eutheria	105
ENSG00000149054	ZNF215	Theria	159	Eutheria	105	Eutheria	105
ENSG00000152433	ZNF547	Euarchontoglires	90	Eutheria	105	Primates	74
ENSG00000152439	ZNF773	Eutheria	105	Eutheria	105	Eutheria	105
ENSG00000152443	ZNF776	Boreoeutheria	96	Boreoeutheria	96	Primates	74
ENSG00000152454	ZNF256	Eutheria	105	Eutheria	105	Euarchontoglires	90
ENSG00000153896	ZNF599	Eutheria	105	Eutheria	105	Eutheria	105
ENSG00000154957	ZNF18	Theria	159	Eutheria	105	Theria	159
ENSG00000155592	ZKSCAN2	Theria	159	Boreoeutheria	96	Mammalia	177
ENSG00000156853	ZNF689	Eutheria	105	Theria	159	Eutheria	105
ENSG00000157429	ZNF19	Eutheria	105	Eutheria	105	Eutheria	105
ENSG00000159882	ZNF230	Boreoeutheria	96	Eutheria	105	Simiiformes	43
ENSG00000159885	ZNF222	Simiiformes	43	Eutheria	105	Simiiformes	43
ENSG00000159905	ZNF221	Boreoeutheria	96	Eutheria	105	Primates	74
ENSG00000159915	ZNF233	Euteleostomi	435	Eutheria	105	Eutheria	105
ENSG00000159917	ZNF235	Eutheria	105	Eutheria	105	Eutheria	105
ENSG00000160229	ZNF66	Bilateria	824	Eutheria	105	Catarrhini	29
ENSG00000160321	ZNF208	Catarrhini	29	Eutheria	105	Homininae	9
ENSG00000160336	ZNF761	Bilateria	824	Theria	159	Catarrhini	29
ENSG00000160908	ZNF394	Eutheria	105	Euarchontoglires	90	Eutheria	105
ENSG00000160961	ZNF333	Eutheria	105	Eutheria	105	Eutheria	105
ENSG00000161298	ZNF382	Eutheria	105	Theria	159	Eutheria	105
ENSG00000161551	ZNF577	Eutheria	105	Eutheria	105	Eutheria	105
ENSG00000162086	ZNF75A	Eutheria	105	Eutheria	105	Mammalia	177
ENSG00000162714	ZNF496	Theria	159	Theria	159	Eutheria	105
ENSG00000164048	ZNF589	Boreoeutheria	96	Boreoeutheria	96	Catarrhini	29
ENSG00000164256	PRDM9	Euteleostomi	435	Boreoeutheria	96	Homo	7
ENSG00000164631	ZNF12	Eutheria	105	Theria	159	Eutheria	105
ENSG00000166261	ZNF202	Mammalia	177	Mammalia	177	Mammalia	177
ENSG00000166526	ZNF3	Vertebrata	615	Theria	159	Theria	159
ENSG00000166704	ZNF606	Amniota	312	Theria	159	Eutheria	105
ENSG00000167232	ZNF91	Haplorrhini	67	Eutheria	105	Catarrhini	29
ENSG00000167380	ZNF226	Vertebrata	615	Eutheria	105	Eutheria	105
ENSG00000167384	ZNF180	Amniota	312	Boreoeutheria	96	Eutheria	105
ENSG00000167528	ZNF641	Mammalia	177	Mammalia	177	Mammalia	177
ENSG00000167554	ZNF610	Boreoeutheria	96	Eutheria	105	Simiiformes	43
ENSG00000167555	ZNF528	Euarchontoglires	90	Theria	159	Simiiformes	43
ENSG00000167562	ZNF701	Boreoeutheria	96	Theria	159	Catarrhini	29
ENSG00000167637	ZNF283	Eutheria	105	Theria	159	Eutheria	105
ENSG00000167785	ZNF558	Eutheria	105	Amniota	312	Eutheria	105
ENSG00000167981	ZNF597	Eutheria	105	Simiiformes	43	Eutheria	105
ENSG00000168661	ZNF30	Eutheria	105	Boreoeutheria	96	Eutheria	105
ENSG00000169131	ZNF354A	Eutheria	105	Theria	159	Eutheria	105
ENSG00000169951	ZNF764	Theria	159	Amniota	312	Theria	159
ENSG00000169955	ZNF747	Theria	159	Amniota	312	Simiiformes	43
ENSG00000170100	ZNF778	Euteleostomi	435	Theria	159	Primates	74
ENSG00000170260	ZNF212	Amniota	312	Amniota	312	Mammalia	177
ENSG00000170265	ZNF282	Amniota	312	Amniota	312	Amniota	312
ENSG00000170949	ZNF160	Euarchontoglires	90	Theria	159	Euarchontoglires	90
ENSG00000170954	ZNF415	Primates	74	Eutheria	105	Primates	74
ENSG00000171291	ZNF439	Primates	74	Euarchontoglires	90	Catarrhini	29
ENSG00000171295	ZNF440	Primates	74	Eutheria	105	Catarrhini	29
ENSG00000171466	ZNF562	Simiiformes	43	Boreoeutheria	96	Simiiformes	43
ENSG00000171469	ZNF561	Simiiformes	43	Theria	159	Primates	74
ENSG00000171574	ZNF584	Eutheria	105	Boreoeutheria	96	Eutheria	105
ENSG00000171606	ZNF274	Eutheria	105	Eutheria	105	Eutheria	105
ENSG00000171649	ZIK1	Boreoeutheria	96	Eutheria	105	Euarchontoglires	90
ENSG00000171817	ZNF540	Boreoeutheria	96	Eutheria	105	Euarchontoglires	90
ENSG00000171827	ZNF570	Eutheria	105	Eutheria	105	Eutheria	105
ENSG00000171970	ZNF57	Vertebrata	615	Theria	159	Eutheria	105
ENSG00000172000	ZNF556	Boreoeutheria	96	Eutheria	105	Boreoeutheria	96
ENSG00000172006	ZNF554	Eutheria	105	Eutheria	105	Eutheria	105
ENSG00000172748	ZNF596	Eutheria	105	Eutheria	105	Boreoeutheria	96
ENSG00000172888	ZNF621	Amniota	312	Amniota	312	Eutheria	105
ENSG00000173041	ZNF680	Bilateria	824	Eutheria	105	Simiiformes	43
ENSG00000173258	ZNF483	Eutheria	105	Eutheria	105	Eutheria	105
ENSG00000173480	ZNF417	Haplorrhini	67	Eutheria	105	Haplorrhini	67
ENSG00000173875	ZNF791	Vertebrata	615	Boreoeutheria	96	Euarchontoglires	90
ENSG00000175322	ZNF519	Vertebrata	615	Theria	159	Hominoidea	20
ENSG00000175395	ZNF25	Eutheria	105	Eutheria	105	Eutheria	105
ENSG00000175691	ZNF77	Eutheria	105	Boreoeutheria	96	Boreoeutheria	96
ENSG00000175787	ZNF169	Theria	159	Eutheria	105	Boreoeutheria	96
ENSG00000176024	ZNF613	Eutheria	105	Eutheria	105	Eutheria	105
ENSG00000176222	ZNF404	Eutheria	105	Theria	159	Eutheria	105
ENSG00000176293	ZNF135	Vertebrata	615	Boreoeutheria	96	Eutheria	105
ENSG00000177842	ZNF620	Eutheria	105	Amniota	312	Eutheria	105
ENSG00000177873	ZNF619	Eutheria	105	Amniota	312	Eutheria	105
ENSG00000177932	ZNF354C	Eutheria	105	Eutheria	105	Eutheria	105
ENSG00000178150	ZNF114	Bilateria	824	Theria	159	Homo	7
ENSG00000178187	ZNF454	Eutheria	105	Theria	159	Eutheria	105
ENSG00000178229	ZNF543	Vertebrata	615	Eutheria	105	Eutheria	105
ENSG00000178338	ZNF354B	Eutheria	105	Theria	159	Eutheria	105
ENSG00000178386	ZNF223	Simiiformes	43	Eutheria	105	Simiiformes	43
ENSG00000178665	ZNF713	Vertebrata	615	Theria	159	Eutheria	105
ENSG00000178917	ZNF852	Boreoeutheria	96	Eutheria	105	Theria	159
ENSG00000178935	ZNF552	Primates	74	Boreoeutheria	96	Catarrhini	29
ENSG00000179909	ZNF154	Eutheria	105	Eutheria	105	Boreoeutheria	96
ENSG00000180257	ZNF816	Boreoeutheria	96	Eutheria	105	Catarrhini	29
ENSG00000180479	ZNF571	Eutheria	105	Theria	159	Eutheria	105
ENSG00000180855	ZNF443	Vertebrata	615	Boreoeutheria	96	Simiiformes	43
ENSG00000180884	ZNF792	Eutheria	105	Eutheria	105	Boreoeutheria	96
ENSG00000181007	ZFP82	Eutheria	105	Eutheria	105	Eutheria	105
ENSG00000181135	ZNF707	Simiiformes	43	Eutheria	105	Eutheria	105
ENSG00000181220	ZNF746	Amniota	312	Amniota	312	Mammalia	177
ENSG00000181450	ZNF678	Euarchontoglires	90	Eutheria	105	Catarrhini	29
ENSG00000181666	HKR1	Eutheria	105	Eutheria	105	Eutheria	105
ENSG00000181896	ZNF101	Vertebrata	615	Eutheria	105	Simiiformes	43
ENSG00000182111	ZNF716	Primates	74	Boreoeutheria	96	Simiiformes	43
ENSG00000182141	ZNF708	Primates	74	Boreoeutheria	96	Simiiformes	43
ENSG00000182903	ZNF721	Chordata	684	Theria	159	Hominoidea	20
ENSG00000182983	ZNF662	Eutheria	105	Eutheria	105	Eutheria	105
ENSG00000182986	ZNF320	Simiiformes	43	Theria	159	Catarrhini	29
ENSG00000183647	ZNF530	Primates	74	Eutheria	105	Eutheria	105
ENSG00000183850	ZNF730	Bilateria	824	Boreoeutheria	96	Catarrhini	29
ENSG00000184517	ZFP1	Eutheria	105	Eutheria	105	Eutheria	105
ENSG00000184635	ZNF93	Simiiformes	43	Boreoeutheria	96	Hominoidea	20
ENSG00000184939	ZFP90	Eutheria	105	Theria	159	Eutheria	105
ENSG00000185177	ZNF479	Bilateria	824	Eutheria	105	Hominoidea	20
ENSG00000185219	ZNF445	Eutheria	105	Theria	159	Eutheria	105
ENSG00000185252	ZNF74	Chordata	684	Theria	159	Eutheria	105
ENSG00000185869	ZNF829	Eutheria	105	Eutheria	105	Eutheria	105
ENSG00000185947	ZNF267	Haplorrhini	67	Boreoeutheria	96	Simiiformes	43
ENSG00000186017	ZNF566	Eutheria	105	Eutheria	105	Eutheria	105
ENSG00000186020	ZNF529	Eutheria	105	Boreoeutheria	96	Eutheria	105
ENSG00000186026	ZNF284	Boreoeutheria	96	Eutheria	105	NA	NA
ENSG00000186230	ZNF749	Simiiformes	43	Simiiformes	43	Simiiformes	43
ENSG00000186272	ZNF17	Boreoeutheria	96	Simiiformes	43	Euarchontoglires	90
ENSG00000186300	ZNF555	Eutheria	105	Theria	159	Eutheria	105
ENSG00000186376	ZNF75D	Amniota	312	Boreoeutheria	96	Mammalia	177
ENSG00000186448	ZNF197	Eutheria	105	Eutheria	105	Eutheria	105
ENSG00000186777	ZNF732	Euteleostomi	435	Eutheria	105	Catarrhini	29
ENSG00000187187	ZNF546	Eutheria	105	Eutheria	105	Eutheria	105
ENSG00000187607	ZNF286A	Theria	159	Theria	159	Theria	159
ENSG00000187626	ZKSCAN4	Amniota	312	Boreoeutheria	96	Theria	159
ENSG00000187801	ZFP69B	Eutheria	105	Theria	159	Eutheria	105
ENSG00000187815	ZFP69	Eutheria	105	Eutheria	105	Eutheria	105
ENSG00000188033	ZNF490	Primates	74	Haplorrhini	67	Simiiformes	43
ENSG00000188171	ZNF626	Bilateria	824	Boreoeutheria	96	Catarrhini	29
ENSG00000188227	ZNF793	Eutheria	105	Theria	159	Eutheria	105
ENSG00000188283	ZNF383	Eutheria	105	Theria	159	Eutheria	105
ENSG00000188295	ZNF669	Simiiformes	43	Eutheria	105	Boreoeutheria	96
ENSG00000188321	ZNF559	Boreoeutheria	96	Theria	159	Eutheria	105
ENSG00000188629	ZNF177	Boreoeutheria	96	Eutheria	105	Eutheria	105
ENSG00000188785	ZNF548	Boreoeutheria	96	Eutheria	105	Boreoeutheria	96
ENSG00000188868	ZNF563	Vertebrata	615	Boreoeutheria	96	Simiiformes	43
ENSG00000189042	ZNF567	Eutheria	105	Eutheria	105	Eutheria	105
ENSG00000189144	ZNF573	Boreoeutheria	96	Theria	159	Boreoeutheria	96
ENSG00000189164	ZNF527	Eutheria	105	Theria	159	Eutheria	105
ENSG00000189180	ZNF33A	Eutheria	105	Theria	159	Eutheria	105
ENSG00000189190	ZNF600	Simiiformes	43	Theria	159	Catarrhini	29
ENSG00000189298	ZKSCAN3	Eutheria	105	Primates	74	Theria	159
ENSG00000189420	ZFP92	Eutheria	105	Eutheria	105	Eutheria	105
ENSG00000196081	ZNF724P	Euarchontoglires	90	Boreoeutheria	96	Simiiformes	43
ENSG00000196110	ZNF699	Eutheria	105	Eutheria	105	Eutheria	105
ENSG00000196150	ZNF250	Eutheria	105	Eutheria	105	Eutheria	105
ENSG00000196172	ZNF681	Euarchontoglires	90	Boreoeutheria	96	Catarrhini	29
ENSG00000196214	ZNF766	Simiiformes	43	Theria	159	Simiiformes	43
ENSG00000196247	ZNF107	Simiiformes	43	Eutheria	105	Simiiformes	43
ENSG00000196263	ZNF471	Euteleostomi	435	Eutheria	105	Euarchontoglires	90
ENSG00000196267	ZNF836	Simiiformes	43	Eutheria	105	Simiiformes	43
ENSG00000196268	ZNF493	Euteleostomi	435	Eutheria	105	Catarrhini	29
ENSG00000196345	ZKSCAN7	Theria	159	Catarrhini	29	Theria	159
ENSG00000196350	ZNF729	Primates	74	Eutheria	105	Catarrhini	29
ENSG00000196357	ZNF565	Eutheria	105	Eutheria	105	Eutheria	105
ENSG00000196378	ZNF34	Vertebrata	615	Mammalia	177	Eutheria	105
ENSG00000196387	ZNF140	Eutheria	105	Theria	159	Eutheria	105
ENSG00000196417	ZNF765	Boreoeutheria	96	Theria	159	Homininae	9
ENSG00000196418	ZNF124	Simiiformes	43	Eutheria	105	Simiiformes	43
ENSG00000196437	ZNF569	Euteleostomi	435	Theria	159	Eutheria	105
ENSG00000196453	ZNF777	Amniota	312	Amniota	312	Amniota	312
ENSG00000196458	ZNF605	Euteleostomi	435	Eutheria	105	Eutheria	105
ENSG00000196466	ZNF799	Vertebrata	615	Haplorrhini	67	Simiiformes	43
ENSG00000196597	ZNF782	Eutheria	105	Eutheria	105	Eutheria	105
ENSG00000196605	ZNF846	Eutheria	105	Theria	159	Eutheria	105
ENSG00000196646	ZNF136	Primates	74	Boreoeutheria	96	Primates	74
ENSG00000196652	ZKSCAN5	Theria	159	Eutheria	105	Theria	159
ENSG00000196693	ZNF33B	Eutheria	105	Theria	159	Eutheria	105
ENSG00000196705	ZNF431	Bilateria	824	Boreoeutheria	96	Simiiformes	43
ENSG00000196724	ZNF418	Simiiformes	43	Boreoeutheria	96	Simiiformes	43
ENSG00000196757	ZNF700	Vertebrata	615	Boreoeutheria	96	Catarrhini	29
ENSG00000196826	CTD-2192J16.17	Vertebrata	615	Boreoeutheria	96	Euarchontoglires	90
ENSG00000196867	ZFP28	Eutheria	105	Theria	159	Eutheria	105
ENSG00000196946	ZNF705A	Boreoeutheria	96	Eutheria	105	Homo	7
ENSG00000196967	ZNF585A	Eutheria	105	Boreoeutheria	96	Eutheria	105
ENSG00000197008	ZNF138	Simiiformes	43	Boreoeutheria	96	Simiiformes	43
ENSG00000197013	ZNF429	Vertebrata	615	Boreoeutheria	96	Catarrhini	29
ENSG00000197016	ZNF470	Eutheria	105	Eutheria	105	Eutheria	105
ENSG00000197020	ZNF100	Bilateria	824	Eutheria	105	Simiiformes	43
ENSG00000197024	ZNF398	Amniota	312	Amniota	312	Amniota	312
ENSG00000197037	ZSCAN25	Eutheria	105	Eutheria	105	Eutheria	105
ENSG00000197044	ZNF441	Vertebrata	615	Boreoeutheria	96	Simiiformes	43
ENSG00000197050	ZNF420	Bilateria	824	Theria	159	Eutheria	105
ENSG00000197054	ZNF763	Primates	74	Eutheria	105	Hominoidea	20
ENSG00000197123	ZNF679	Primates	74	Eutheria	105	Simiiformes	43
ENSG00000197124	ZNF682	Euarchontoglires	90	Eutheria	105	Simiiformes	43
ENSG00000197128	ZNF772	Eutheria	105	Eutheria	105	Eutheria	105
ENSG00000197134	ZNF257	Bilateria	824	Boreoeutheria	96	Catarrhini	29
ENSG00000197162	ZNF785	Theria	159	Theria	159	Theria	159
ENSG00000197360	ZNF98	Bilateria	824	Boreoeutheria	96	Catarrhini	29
ENSG00000197362	ZNF786	Theria	159	Theria	159	Theria	159
ENSG00000197363	ZNF517	Vertebrata	615	Theria	159	Eutheria	105
ENSG00000197372	ZNF675	Bilateria	824	Eutheria	105	Simiiformes	43
ENSG00000197385	ZNF860	Boreoeutheria	96	Eutheria	105	Simiiformes	43
ENSG00000197472	ZNF695	Euarchontoglires	90	Eutheria	105	Catarrhini	29
ENSG00000197497	ZNF665	Euarchontoglires	90	Theria	159	Euarchontoglires	90
ENSG00000197566	ZNF624	Eutheria	105	Eutheria	105	Eutheria	105
ENSG00000197608	ZNF841	Euarchontoglires	90	Theria	159	Simiiformes	43
ENSG00000197619	ZNF615	Eutheria	105	Eutheria	105	Eutheria	105
ENSG00000197647	ZNF433	Vertebrata	615	Eutheria	105	Simiiformes	43
ENSG00000197714	ZNF460	Vertebrata	615	Eutheria	105	Primates	74
ENSG00000197779	ZNF81	Eutheria	105	Eutheria	105	Eutheria	105
ENSG00000197782	ZNF780A	Boreoeutheria	96	Eutheria	105	Boreoeutheria	96
ENSG00000197808	ZNF461	Eutheria	105	Eutheria	105	Eutheria	105
ENSG00000197841	ZNF181	Eutheria	105	Eutheria	105	Eutheria	105
ENSG00000197857	ZNF44	Vertebrata	615	Boreoeutheria	96	Simiiformes	43
ENSG00000197863	ZNF790	Eutheria	105	Theria	159	Eutheria	105
ENSG00000197928	ZNF677	Eutheria	105	Theria	159	Eutheria	105
ENSG00000197933	ZNF823	Vertebrata	615	Boreoeutheria	96	Simiiformes	43
ENSG00000197935	ZNF311	Eutheria	105	Eutheria	105	Eutheria	105
ENSG00000197937	ZNF347	Boreoeutheria	96	Theria	159	Simiiformes	43
ENSG00000198028	ZNF560	Primates	74	Eutheria	105	Primates	74
ENSG00000198039	ZNF273	Bilateria	824	Boreoeutheria	96	Simiiformes	43
ENSG00000198040	ZNF84	Eutheria	105	Boreoeutheria	96	Eutheria	105
ENSG00000198046	ZNF667	Eutheria	105	Eutheria	105	Eutheria	105
ENSG00000198093	ZNF649	Tetrapoda	352	Eutheria	105	Eutheria	105
ENSG00000198105	ZNF248	Eutheria	105	Eutheria	105	Eutheria	105
ENSG00000198131	ZNF544	Vertebrata	615	Simiiformes	43	Eutheria	105
ENSG00000198169	ZNF251	Amniota	312	Boreoeutheria	96	Eutheria	105
ENSG00000198182	ZNF607	Boreoeutheria	96	Boreoeutheria	96	Primates	74
ENSG00000198185	ZNF334	Eutheria	105	Eutheria	105	Eutheria	105
ENSG00000198298	ZNF485	Eutheria	105	Theria	159	Eutheria	105
ENSG00000198315	ZKSCAN8	Theria	159	Eutheria	105	Theria	159
ENSG00000198342	ZNF442	Vertebrata	615	Boreoeutheria	96	Simiiformes	43
ENSG00000198346	ZNF813	Boreoeutheria	96	Theria	159	Catarrhini	29
ENSG00000198393	ZNF26	Eutheria	105	Eutheria	105	Eutheria	105
ENSG00000198429	ZNF69	Primates	74	Eutheria	105	Catarrhini	29
ENSG00000198440	ZNF583	Eutheria	105	Theria	159	Eutheria	105
ENSG00000198453	ZNF568	Euteleostomi	435	Theria	159	Eutheria	105
ENSG00000198464	ZNF480	Boreoeutheria	96	Eutheria	105	Simiiformes	43
ENSG00000198466	ZNF587	Haplorrhini	67	Eutheria	105	Haplorrhini	67
ENSG00000198482	ZNF808	Chordata	684	Eutheria	105	Catarrhini	29
ENSG00000198521	ZNF43	Primates	74	Boreoeutheria	96	Simiiformes	43
ENSG00000198538	ZNF28	Primates	74	Theria	159	Catarrhini	29
ENSG00000198551	ZNF627	Boreoeutheria	96	Eutheria	105	Primates	74
ENSG00000198556	ZNF789	Eutheria	105	Boreoeutheria	96	Eutheria	105
ENSG00000198633	ZNF534	Boreoeutheria	96	Theria	159	Hominoidea	20
ENSG00000203326	ZNF525	Boreoeutheria	96	Theria	159	Homininae	9
ENSG00000204514	ZNF814	Simiiformes	43	Boreoeutheria	96	Simiiformes	43
ENSG00000204519	ZNF551	Amniota	312	Eutheria	105	Eutheria	105
ENSG00000204524	ZNF805	Eutheria	105	Eutheria	105	Eutheria	105
ENSG00000204604	ZNF468	Boreoeutheria	96	Theria	159	Catarrhini	29
ENSG00000204611	ZNF616	Simiiformes	43	Eutheria	105	Simiiformes	43
ENSG00000204644	ZFP57	Eutheria	105	Boreoeutheria	96	Eutheria	105
ENSG00000204920	ZNF155	Boreoeutheria	96	Eutheria	105	Simiiformes	43
ENSG00000204946	ZNF783	Amniota	312	Amniota	312	Amniota	312
ENSG00000204947	ZNF425	Theria	159	Boreoeutheria	96	Boreoeutheria	96
ENSG00000205903	ZNF316	Theria	159	Theria	159	Mammalia	177
ENSG00000213020	ZNF611	Simiiformes	43	Eutheria	105	Catarrhini	29
ENSG00000213096	ZNF254	Primates	74	Boreoeutheria	96	Simiiformes	43
ENSG00000213799	ZNF845	Chordata	684	Theria	159	Catarrhini	29
ENSG00000213967	ZNF726	Primates	74	Eutheria	105	Catarrhini	29
ENSG00000213973	ZNF99	Primates	74	Euarchontoglires	90	Catarrhini	29
ENSG00000213988	ZNF90	Primates	74	Boreoeutheria	96	Hominidae	16
ENSG00000214029	ZNF891	Eutheria	105	Theria	159	Eutheria	105
ENSG00000214652	ZNF727	Euarchontoglires	90	Boreoeutheria	96	Hominoidea	20
ENSG00000215343	ZNF705D	Boreoeutheria	96	Eutheria	105	Homo	7
ENSG00000215356	ZNF705B	Boreoeutheria	96	Eutheria	105	Homo	7
ENSG00000215372	ZNF705G	Boreoeutheria	96	Eutheria	105	Homo	7
ENSG00000221923	ZNF880	Euarchontoglires	90	Eutheria	105	Simiiformes	43
ENSG00000221994	ZNF630	Amniota	312	Eutheria	105	Eutheria	105
ENSG00000223547	ZNF844	Vertebrata	615	Boreoeutheria	96	Catarrhini	29
ENSG00000223614	ZNF735	Primates	74	Boreoeutheria	96	Catarrhini	29
ENSG00000224689	ZNF812	NA	NA	Euarchontoglires	90	Simiiformes	43
ENSG00000229809	ZNF688	Theria	159	Amniota	312	NA	NA
ENSG00000234284	ZNF879	Eutheria	105	Eutheria	105	Eutheria	105
ENSG00000234444	ZNF736	Euarchontoglires	90	Eutheria	105	Simiiformes	43
ENSG00000237440	ZNF737	Bilateria	824	Eutheria	105	Catarrhini	29
ENSG00000242852	ZNF709	Vertebrata	615	Boreoeutheria	96	NA	NA
ENSG00000245680	ZNF585B	Eutheria	105	Boreoeutheria	96	Eutheria	105
ENSG00000249471	ZNF324B	Eutheria	105	Eutheria	105	Eutheria	105
ENSG00000249709	ZNF564	Primates	74	Eutheria	105	NA	NA
ENSG00000250312	ZNF718	Euteleostomi	435	Theria	159	Simiiformes	43
ENSG00000251192	ZNF674	Eutheria	105	Eutheria	105	Eutheria	105
ENSG00000251369	ZNF550	Eutheria	105	Eutheria	105	Eutheria	105
ENSG00000255104	TBC1D26	Theria	159	Theria	159	NA	NA
ENSG00000256087	ZNF432	Eutheria	105	Eutheria	105	Eutheria	105
ENSG00000256223	ZNF10	Eutheria	105	Eutheria	105	Eutheria	105
ENSG00000256229	ZNF486	Primates	74	Boreoeutheria	96	Catarrhini	29
ENSG00000256294	ZNF225	Boreoeutheria	96	Eutheria	105	Primates	74
ENSG00000256683	ZNF350	Eutheria	105	Eutheria	105	Eutheria	105
ENSG00000256771	ZNF253	Bilateria	824	Eutheria	105	Catarrhini	29
ENSG00000257446	ZNF878	Vertebrata	615	Boreoeutheria	96	Simiiformes	43
ENSG00000257591	ZNF625	Simiiformes	43	Eutheria	105	Simiiformes	43
ENSG00000258405	ZNF578	Boreoeutheria	96	Eutheria	105	Hominidae	16
ENSG00000261459	AC002310.11	Theria	159	Amniota	312	NA	NA
ENSG00000263002	ZNF234	Eutheria	105	Eutheria	105	Eutheria	105
ENSG00000267022	AC084219.2	Simiiformes	43	Eutheria	105	Primates	74
ENSG00000267041	ZNF850	Chordata	684	Eutheria	105	Simiiformes	43
ENSG00000267179	CTD-2006C1.13	Primates	74	Eutheria	105	NA	NA
ENSG00000267508	ZNF285	Eutheria	105	Eutheria	105	Eutheria	105
ENSG00000267680	ZNF224	Boreoeutheria	96	Eutheria	105	Primates	74
ENSG00000269067	ZNF728	Primates	74	Eutheria	105	Hominoidea	20
ENSG00000269343	ZNF587B	Primates	74	Boreoeutheria	96	Simiiformes	43
ENSG00000269699	ZIM2	Eutheria	105	Boreoeutheria	96	Eutheria	105
ENSG00000270011	ZNF559-ZNF177	Boreoeutheria	96	Theria	159	NA	NA
ENSG00000272602	ZNF595	Euteleostomi	435	Theria	159	Simiiformes	43
ENSG00000274349	ZNF658	Eutheria	105	Eutheria	105	Eutheria	105
ENSG00000275111	ZNF2	Theria	159	Eutheria	105	Theria	159
ENSG00000277462	ZNF670	Haplorrhini	67	Boreoeutheria	96	Haplorrhini	67
ENSG00000278129	ZNF8	Eutheria	105	Eutheria	105	NA	NA
ENSG00000278318	ZNF229	Vertebrata	615	Eutheria	105	Eutheria	105
ENSG00000283088	CTD-2331H12.8	NA	NA	Theria	159	NA	NA
